# Design and construction towards a pan-microbial toolkit

**DOI:** 10.1101/2024.02.23.581749

**Authors:** Charlie Gilbert, Alexander Crits-Christoph, Elise Ledieu-Dherbécourt, Shinyoung Clair Kang, Stephanie L. Brumwell, Henry H. Lee, Nili Ostrov

## Abstract

Establishing genetic tractability in non-model microbes requires identifying genetic parts that function in a target host. However, the paucity and purported narrow host range of available parts means that successful identification is governed by serendipity. Instead, a more comprehensive and scalable process would be desirable. Here, we describe the design principles for a pan-microbial genetic toolkit in which phylogenetically-diverse parts can be assembled and tested for function in microbes using high-throughput readouts. The architecture is based on Golden Gate Assembly, which simplifies the addition of parts and the construction of combinatorial libraries. We used this framework to develop two modules: first, the **POSSUM** (<u>P</u>lasmid <u>O</u>rigins and <u>S</u>election Marker<u>S</u> for <u>U</u>ndomesticated <u>M</u>icrobes) module for identification of replicating plasmids in non-model microbes which includes 29 plasmid origin of replication sequences, 23 selection markers, and 30 unique DNA sequences for tracking by sequencing; second, the **MACKEREL** (<u>M</u>odular, NGS-tr<u>ACK</u>able <u>E</u>xp<u>R</u>ession <u>EL</u>ement) module, for identification of functional gene expression cassettes which includes 426 bacterial promoter-RBS sequences driving fluorescent reporter expression, trackable by flow cytometry. We demonstrate the use of these libraries to screen for functional promoter-RBS variants in 6 non-model microbes. Continued efforts to expand this pan-microbial toolbox will accelerate efforts to improve genetic tractability and guide research across the tree of life.
