## Supplementary Table 1 for "Design and construction towards a pan-microbial toolkit"

### Sheet: Sheet1
system	# plasmid ORIs	# markers	host range	adopts Golden Gate common syntax?	advantages	disadvantages	reference
POSSUM module	29	23	Bacteria, Fungi	Yes	- Large collection of broad host range parts - Designed for pooled library construction - Compatible with 'common syntax' toolkits		This manuscript
SEVA	24*	18*	Bacteria, Fungi	No	- Large collection of broad host range parts - Excellent web-resources	- Relies on restriction-enzyme cloning for DNA assembly	https://seva-plasmids.com/
JUMP	10	4	Bacteria	Yes	- Framework for making SEVA collection Golden Gate-compatible - Compatible with 'common syntax' toolkits	- Limited set of SEVA ORIs/markers available	https://academic.oup.com/synbio/article/6/1/ysab003/6126375
Golden Standard	3	3	Bacteria	Yes	- Framework for making SEVA collection Golden Gate-compatible - Compatible with 'common syntax' toolkits	- Limited set of SEVA ORIs/markers available	https://academic.oup.com/nar/article/51/19/e98/7276311
Universal Loop Assembly	6	5	Fungi, Bacteria, Plants, Stramenopiles	Yes	- Compatible with 'common syntax' toolkits	- Limited set of ORIs/markers available	https://academic.oup.com/synbio/article/5/1/ysaa001/5727770
PathFinder	3	6	Bacteria	No	- Enables fluorescence- and sequencing-based functional plasmid screening	- Incompatible with 'common syntax' toolkits - Limited set of ORIs/markers available	https://www.nature.com/articles/s43705-023-00255-3
Multi-Kingdom (MK) Golden Gate	8	6	Fungi, Bacteria, Protista, Plants, Animalia	No	- Applied to wide range of organisms	- Incompatible with 'common syntax' toolkits - Limited set of ORIs/markers available	https://www.nature.com/articles/s41598-019-46171-2
*As of January 2024, according to https://seva-plasmids.com/ the canonical list of SEVA plasmids contains 14 unique plasmid ORIs (R6K, RK2, pBBR1, pRO1600, ColE1, p15A, pSC101, pUC, pBR332-ROP, SCP2*, pIJ101, pSM19035, RSF1010, CEN6-ARS209) and the SEVA-siblings list contains an additional 11 unique plasmid ORIs (ColE2-P9, pTHT15, pMla, pMlb, p42b, p42d, p42e, p42f1, p42f2, pTi, pMB1). The canoni…
