## Supplementary Table 2 for "Design and construction towards a pan-microbial toolkit"

### Sheet: Sheet 1
Name	Application	Link
MoClo Toolkit	DNA assembly method	https://pubmed.ncbi.nlm.nih.gov/21364738/
MoClo Plant Parts Kit	Plant synthetic biology	https://pubmed.ncbi.nlm.nih.gov/24933124/
MoClo Plant Parts II and Infrastructure Kit	Plant synthetic biology	https://pubmed.ncbi.nlm.nih.gov/29847550/
MoClo CRISPR/Cas Toolkit for Plants	Plant genome engineering	https://pubmed.ncbi.nlm.nih.gov/32326901/
MoChlo: Modular Cloning Chloroplast Toolbox	Plant chloroplast engineering	https://pubmed.ncbi.nlm.nih.gov/30679266/
Chlamydomonas reinhardtii MoClo toolkit	Green microalga Chlamydomonas reinhardtii genetic tools	https://pubmed.ncbi.nlm.nih.gov/30165733/
CIDAR MoClo Parts Kit	Escherichia coli synthetic biology	https://pubmed.ncbi.nlm.nih.gov/26479688/
CIDAR MoClo Extension, Volume I	Escherichia coli synthetic biology	https://www.addgene.org/kits/murray-cidar-moclo-v1/
GoldenBraid Kit (several versions)	Plant synthetic biology	https://gbcloning.upv.es/
GB 2.0 Yeast Toolkit	Saccharomyces cerevisiae genetic tools	https://pubmed.ncbi.nlm.nih.gov/29132331/
Dictyostelium discoideum GoldenBraid toolkit	Dictyostelium discoideum (amoeba) genetic tools	https://pubmed.ncbi.nlm.nih.gov/32232356/
GoldenBraid geminiviral tools	Geminivirus genetic tools	https://pubmed.ncbi.nlm.nih.gov/33193468/
FungalBraid (including v2.0)	Filamentous fungi synthetic biology	https://www.ncbi.nlm.nih.gov/pmc/articles/PMC10441238/
Loop Assembly	DNA assembly method	https://pubmed.ncbi.nlm.nih.gov/30521109/
uLoop Assembly	DNA assembly method	https://pubmed.ncbi.nlm.nih.gov/32161816/
CyanoGate Kit	Cyanobacteria genetic toolkit	https://pubmed.ncbi.nlm.nih.gov/30819783/
Fungal Toolkit (FTK)	Filamentous fungi synthetic biology	https://pubmed.ncbi.nlm.nih.gov/34726388/
The Marburg Collection	Vibrio natriegens genetic tools	https://pubmed.ncbi.nlm.nih.gov/34255476/
Joint universal modular plasmids (JUMP)	Broad host range bacterial genetic toolkit	https://pubmed.ncbi.nlm.nih.gov/33623824/
Bacterial Expression Vector Archive (BEVA)	Gram-negative bacteria genetic toolkit	https://pubmed.ncbi.nlm.nih.gov/30692983/
UbiGate Collection	Plant ubiquitination studies	https://pubmed.ncbi.nlm.nih.gov/29194629/
Yeast mitochondria toolkit	Yeast mitochondrion engineering	https://pubmed.ncbi.nlm.nih.gov/29132331/
Mobius Assembly	DNA assembly method	https://pubmed.ncbi.nlm.nih.gov/29293531/
MIDAS	DNA assembly method	https://pubmed.ncbi.nlm.nih.gov/29620866/
Cas-mediated plant genome engineering tools	Plant synthetic biology	https://pubmed.ncbi.nlm.nih.gov/30811422/
Phaeodactylum tricornutum regulatory sequences	Phaeodactylum tricornutum genetic tools	https://www.sciencedirect.com/science/article/abs/pii/S2211926420310274?via%3Dihub
Plasmid-ID molecular toolkit	Rhizobium-legume symbioses	https://pubmed.ncbi.nlm.nih.gov/32317381/
Yeast Secrete and Detect Toolkit	Protein secretion in Saccharomyces cerevisiae and Pichia pastoris	https://pubmed.ncbi.nlm.nih.gov/33980981/
Magnaporthe oryzae Effectors	Magnaporthe oryzae effector studies	https://pubmed.ncbi.nlm.nih.gov/32460610/
Magnaporthe oryzae protoplast transformation vectors	Magnaporthe oryzae protoplast transformation	https://figshare.com/articles/dataset/Golden-Gate_compatible_Magnaporthe_oryzae_protoplast_transformation_vectors/5375428/1
ZAR1 resistome tools	Plant NLR studies	https://pubmed.ncbi.nlm.nih.gov/34633454/
Marchantia polymorpha tools	Liverwort genetic toolkit	https://pubmed.ncbi.nlm.nih.gov/32163700/
MetClo DNA Assembly Kit	DNA assembly method	https://pubmed.ncbi.nlm.nih.gov/29986052/
