## Supplementary Table 3 for "Design and construction towards a pan-microbial toolkit"

### Sheet: Available on Addgene
Plasmid [SEVA notation]	Short Description	Long Description	Antibiotic (selection concentration)	ORI	Addgene ID#	IN 5' overhang	IN 3' overhang	OUT 5' overhang	OUT 3' overhang	Plasmid construction method
pGLDV_1 [18o1G]	Odd1-ColE1-AMP	Odd level destination vector, cargo occupies position 1 for subsequent Even level assemblies. Amp resistance. High copy number pUC ORI. Strong GFP dropout part (expression can be repressed by 2% glucose in LB medium).	carbenicillin (100)	ColE1 (high copy)	199061	GGAG	CGCT	ATG	GCA	Clonal gene synthesis by Twist Biosciences
pGLDV_2 [18o2G]	Odd2-ColE1-AMP	Odd level destination vector, cargo occupies position 2 for subsequent Even level assemblies. Amp resistance. High copy number pUC ORI. Strong GFP dropout part (expression can be repressed by 2% glucose in LB medium).	carbenicillin (100)	ColE1 (high copy)	199062	GGAG	CGCT	GCA	TAG	Clonal gene synthesis by Twist Biosciences
pGLDV_3 [18o3G]	Odd3-ColE1-AMP	Odd level destination vector, cargo occupies position 3 for subsequent Even level assemblies. Amp resistance. High copy number pUC ORI. Strong GFP dropout part (expression can be repressed by 2% glucose in LB medium).	carbenicillin (100)	ColE1 (high copy)	199063	GGAG	CGCT	TAG	CAG	Clonal gene synthesis by Twist Biosciences
pGLDV_4 [18o4G]	Odd4-ColE1-AMP	Odd level destination vector, cargo occupies position 4 for subsequent Even level assemblies. Amp resistance. High copy number pUC ORI. Strong GFP dropout part (expression can be repressed by 2% glucose in LB medium).	carbenicillin (100)	ColE1 (high copy)	199064	GGAG	CGCT	CAG	GGT	Clonal gene synthesis by Twist Biosciences
pGLDV_5 [28o1G]	Odd1-ColE1-KAN	Odd level destination vector, cargo occupies position 1 for subsequent Even level assemblies. Kan resistance. High copy number pUC ORI. Strong GFP dropout part (expression can be repressed by 2% glucose in LB medium).	kanamycin (50)	ColE1 (high copy)	199065	GGAG	CGCT	ATG	GCA	Clonal gene synthesis by Twist Biosciences
pGLDV_6 [28o2G]	Odd2-ColE1-KAN	Odd level destination vector, cargo occupies position 2 for subsequent Even level assemblies. Kan resistance. High copy number pUC ORI. Strong GFP dropout part (expression can be repressed by 2% glucose in LB medium).	kanamycin (50)	ColE1 (high copy)	199066	GGAG	CGCT	GCA	TAG	Clonal gene synthesis by Twist Biosciences
pGLDV_7 [28o3G]	Odd3-ColE1-KAN	Odd level destination vector, cargo occupies position 3 for subsequent Even level assemblies. Kan resistance. High copy number pUC ORI. Strong GFP dropout part (expression can be repressed by 2% glucose in LB medium).	kanamycin (50)	ColE1 (high copy)	199067	GGAG	CGCT	TAG	CAG	Clonal gene synthesis by Twist Biosciences
pGLDV_8 [28o4G]	Odd4-ColE1-KAN	Odd level destination vector, cargo occupies position 4 for subsequent Even level assemblies. Kan resistance. High copy number pUC ORI. Strong GFP dropout part (expression can be repressed by 2% glucose in LB medium).	kanamycin (50)	ColE1 (high copy)	199068	GGAG	CGCT	CAG	GGT	Clonal gene synthesis by Twist Biosciences
pGLDV_9 [18e1G]	Even1-ColE1-AMP	Even level destination vector, cargo occupies position 1 for subsequent Odd level assemblies. Amp resistance. High copy number pUC ORI. Strong GFP dropout part (expression can be repressed by 2% glucose in LB medium).	carbenicillin (100)	ColE1 (high copy)	199072	ATG	GGT	GGAG	TACT	Clonal gene synthesis by Twist Biosciences
pGLDV_10 [18e2G]	Even2-ColE1-AMP	Even level destination vector, cargo occupies position 2 for subsequent Odd level assemblies. Amp resistance. High copy number pUC ORI. Strong GFP dropout part (expression can be repressed by 2% glucose in LB medium).	carbenicillin (100)	ColE1 (high copy)	199073	ATG	GGT	TACT	AATG	Clonal gene synthesis by Twist Biosciences
pGLDV_11 [18e3G]	Even3-ColE1-AMP	Even level destination vector, cargo occupies position 3 for subsequent Odd level assemblies. Amp resistance. High copy number pUC ORI. Strong GFP dropout part (expression can be repressed by 2% glucose in LB medium).	carbenicillin (100)	ColE1 (high copy)	199074	ATG	GGT	AATG	GCTT	Clonal gene synthesis by Twist Biosciences
pGLDV_12 [18e4G]	Even4-ColE1-AMP	Even level destination vector, cargo occupies position 4 for subsequent Odd level assemblies. Amp resistance. High copy number pUC ORI. Strong GFP dropout part (expression can be repressed by 2% glucose in LB medium).	carbenicillin (100)	ColE1 (high copy)	199075	ATG	GGT	GCTT	CGCT	Clonal gene synthesis by Twist Biosciences
pGLDV_13 [38e1G]	Even1-ColE1-CAM	Even level destination vector, cargo occupies position 1 for subsequent Odd level assemblies. Cam resistance. High copy number pUC ORI. Strong GFP dropout part (expression can be repressed by 2% glucose in LB medium).	chloramphenicol (20)	ColE1 (high copy)	199076	ATG	GGT	GGAG	TACT	Clonal gene synthesis by Twist Biosciences
pGLDV_14 [38e2G]	Even2-ColE1-CAM	Even level destination vector, cargo occupies position 2 for subsequent Odd level assemblies. Cam resistance. High copy number pUC ORI. Strong GFP dropout part (expression can be repressed by 2% glucose in LB medium).	chloramphenicol (20)	ColE1 (high copy)	199077	ATG	GGT	TACT	AATG	Clonal gene synthesis by Twist Biosciences
pGLDV_15 [38e3G]	Even3-ColE1-CAM	Even level destination vector, cargo occupies position 3 for subsequent Odd level assemblies. Cam resistance. High copy number pUC ORI. Strong GFP dropout part (expression can be repressed by 2% glucose in LB medium).	chloramphenicol (20)	ColE1 (high copy)	199078	ATG	GGT	AATG	GCTT	Clonal gene synthesis by Twist Biosciences
pGLDV_16 [38e4G]	Even4-ColE1-CAM	Even level destination vector, cargo occupies position 4 for subsequent Odd level assemblies. Cam resistance. High copy number pUC ORI. Strong GFP dropout part (expression can be repressed by 2% glucose in LB medium).	chloramphenicol (20)	ColE1 (high copy)	199079	ATG	GGT	GCTT	CGCT	Clonal gene synthesis by Twist Biosciences
pGLDV_17 [380G]	Level 0 storage-ColE1-CAM	Universal acceptor vector for L0 parts. Cam resistance. High copy number pUC ORI. Strong GFP dropout part (expression can be repressed by 2% glucose in LB medium).	chloramphenicol (20)	ColE1 (high copy)	199060	TCC	CGA	N/A	N/A	Clonal gene synthesis by Twist Biosciences
pGLDV_19 [11e1G]	Even1-R6K-AMP	Even level destination vector, cargo occupies position 1 for subsequent Odd level assemblies. Amp resistance. R6K ORI dependent on pir complementation from host strain. Strong GFP dropout part (expression can be repressed by 2% glucose in LB medium).	carbenicillin (100)	R6Kγ (high copy in pir-116 E. coli, conditional)	199080	ATG	GGT	GGAG	TACT	NEB HiFi assembly of R6Kγ ORI (pBAM1) and pGLDV_9 fragment lacking ColE1
pGLDV_20 [31e1G]	Even1-R6K-CAM	Even level destination vector, cargo occupies position 1 for subsequent Odd level assemblies. Cam resistance. R6K ORI dependent on pir complementation from host strain. Strong GFP dropout part (expression can be repressed by 2% glucose in LB medium).	chloramphenicol (20)	R6Kγ (high copy in pir-116 E. coli, conditional)	199081	ATG	GGT	GGAG	TACT	NEB HiFi assembly of R6Kγ ORI (pBAM1) and pGLDV_13 fragment lacking ColE1
pGLDV_21 [28o1*G]	Odd1*-ColE1-KAN	NON-STANDARD Odd level destination vector, cargo occupies position 1 for subsequent Even level assemblies, but acceptor overhangs are Z-F instead of A-F. Kan resistance. High copy number pUC ORI. Strong GFP dropout part (expression can be repressed by 2% glucose in LB medium). Z = GTCA, see NEB expanded MoClo overhang sets.	kanamycin (50)	ColE1 (high copy)	199069	GTCA	CGCT	ATG	GCA	Clonal gene synthesis by Twist Biosciences
pGLDV_41 [11o1G]	Odd1-R6K-AMP	Odd level destination vector, cargo occupies position 1 for subsequent Even level assemblies. Amp resistance. R6K ORI dependent on pir complementation from host strain. Strong GFP dropout part (expression can be repressed by 2% glucose in LB medium).	carbenicillin (100)	R6Kγ (high copy in pir-116 E. coli, conditional)	199070	GGAG	CGCT	ATG	GCA	NEB HiFi assembly of R6Kγ ORI (pBAM1) and pGLDV_1 fragment lacking ColE1
pGLDV_42 [21o1G]	Odd1-R6K-KAN	Odd level destination vector, cargo occupies position 1 for subsequent Even level assemblies. Kan resistance. R6K ORI dependent on pir complementation from host strain. Strong GFP dropout part (expression can be repressed by 2% glucose in LB medium).	kanamycin (50)	R6Kγ (high copy in pir-116 E. coli, conditional)	199071	GGAG	CGCT	ATG	GCA	NEB HiFi assembly of R6Kγ ORI (pBAM1) and pGLDV_5 fragment lacking ColE1

### Sheet: Not yet available on Addgene
Plasmid [SEVA notation]	Short Description	Long Description	Antibiotic (selection concentration)	ORI	IN 5' overhang	IN 3' overhang	OUT 5' overhang	OUT 3' overhang	Plasmid construction method
pGLDV_43 [18o1CmS]	Odd1-Amp-ColE1-CcdB/mScarlet	Odd level destination vector, cargo occupies position 1 for subsequent Even level assemblies. Amp/Carb resistance. High copy number ColE1 ORI. ccdB-mScarlet-I dropout part: ccdAB operon with native promoter sequence and frameshift mutation in ccdA, downstream strong mScarlet-I expression cassette (PglpT promoter, ECK terminator from Chen et al. Expression from this promoter is repressed by 2% glu…	carbenicillin (100)	ColE1 (high copy)	GGAG	CGCT	ATG	GCA	Golden Gate assembly of synthetic mScarlet-I-ccdB dropout part into pGLDV_1
pGLDV_44 [18o2CmS]	Odd2-Amp-ColE1-CcdB/mScarlet	Odd level destination vector, cargo occupies position 2 for subsequent Even level assemblies. Amp/Carb resistance. High copy number ColE1 ORI. ccdB-mScarlet-I dropout part: ccdAB operon with native promoter sequence and frameshift mutation in ccdA, downstream strong mScarlet-I expression cassette (PglpT promoter, ECK terminator from Chen et al. Expression from this promoter is repressed by 2% glu…	carbenicillin (100)	ColE1 (high copy)	GGAG	CGCT	GCA	TAG	Golden Gate assembly of synthetic mScarlet-I-ccdB dropout part into pGLDV_2
pGLDV_45 [18o3CmS]	Odd3-Amp-ColE1-CcdB/mScarlet	Odd level destination vector, cargo occupies position 3 for subsequent Even level assemblies. Amp/Carb resistance. High copy number ColE1 ORI. ccdB-mScarlet-I dropout part: ccdAB operon with native promoter sequence and frameshift mutation in ccdA, downstream strong mScarlet-I expression cassette (PglpT promoter, ECK terminator from Chen et al. Expression from this promoter is repressed by 2% glu…	carbenicillin (100)	ColE1 (high copy)	GGAG	CGCT	TAG	CAG	Golden Gate assembly of synthetic mScarlet-I-ccdB dropout part into pGLDV_3
pGLDV_46 [18o4CmS]	Odd4-Amp-ColE1-CcdB/mScarlet	Odd level destination vector, cargo occupies position 4 for subsequent Even level assemblies. Amp/Carb resistance. High copy number ColE1 ORI. ccdB-mScarlet-I dropout part: ccdAB operon with native promoter sequence and frameshift mutation in ccdA, downstream strong mScarlet-I expression cassette (PglpT promoter, ECK terminator from Chen et al. Expression from this promoter is repressed by 2% glu…	carbenicillin (100)	ColE1 (high copy)	GGAG	CGCT	CAG	GGT	Golden Gate assembly of synthetic mScarlet-I-ccdB dropout part into pGLDV_4
pGLDV_47 [28o1CmS]	Odd1-Kan-ColE1-CcdB/mScarlet	Odd level destination vector, cargo occupies position 1 for subsequent Even level assemblies. Kan resistance. High copy number ColE1 ORI. ccdB-mScarlet-I dropout part: ccdAB operon with native promoter sequence and frameshift mutation in ccdA, downstream strong mScarlet-I expression cassette (PglpT promoter, ECK terminator from Chen et al. Expression from this promoter is repressed by 2% glucose …	kanamycin (50)	ColE1 (high copy)	GGAG	CGCT	ATG	GCA	Golden Gate assembly of synthetic mScarlet-I-ccdB dropout part into pGLDV_5
pGLDV_48 [28o2CmS]	Odd2-Kan-ColE1-CcdB/mScarlet	Odd level destination vector, cargo occupies position 2 for subsequent Even level assemblies. Kan resistance. High copy number ColE1 ORI. ccdB-mScarlet-I dropout part: ccdAB operon with native promoter sequence and frameshift mutation in ccdA, downstream strong mScarlet-I expression cassette (PglpT promoter, ECK terminator from Chen et al. Expression from this promoter is repressed by 2% glucose …	kanamycin (50)	ColE1 (high copy)	GGAG	CGCT	GCA	TAG	Golden Gate assembly of synthetic mScarlet-I-ccdB dropout part into pGLDV_6
pGLDV_49 [28o3CmS]	Odd3-Kan-ColE1-CcdB/mScarlet	Odd level destination vector, cargo occupies position 3 for subsequent Even level assemblies. Kan resistance. High copy number ColE1 ORI. ccdB-mScarlet-I dropout part: ccdAB operon with native promoter sequence and frameshift mutation in ccdA, downstream strong mScarlet-I expression cassette (PglpT promoter, ECK terminator from Chen et al. Expression from this promoter is repressed by 2% glucose …	kanamycin (50)	ColE1 (high copy)	GGAG	CGCT	TAG	CAG	Golden Gate assembly of synthetic mScarlet-I-ccdB dropout part into pGLDV_7
pGLDV_50 [28o4CmS]	Odd4-Kan-ColE1-CcdB/mScarlet	Odd level destination vector, cargo occupies position 4 for subsequent Even level assemblies. Kan resistance. High copy number ColE1 ORI. ccdB-mScarlet-I dropout part: ccdAB operon with native promoter sequence and frameshift mutation in ccdA, downstream strong mScarlet-I expression cassette (PglpT promoter, ECK terminator from Chen et al. Expression from this promoter is repressed by 2% glucose …	kanamycin (50)	ColE1 (high copy)	GGAG	CGCT	CAG	GGT	Golden Gate assembly of synthetic mScarlet-I-ccdB dropout part into pGLDV_8
pGLDV_51 [18e1CmS]	Even1-Amp-ColE1-CcdB/mScarlet	Even level destination vector, cargo occupies position 1 for subsequent Odd level assemblies. Amp/Carb resistance. High copy number ColE1 ORI. ccdB-mScarlet-I dropout part: ccdAB operon with native promoter sequence and frameshift mutation in ccdA, downstream strong mScarlet-I expression cassette (PglpT promoter, ECK terminator from Chen et al. Expression from this promoter is repressed by 2% glu…	carbenicillin (100)	ColE1 (high copy)	ATG	GGT	GGAG	TACT	Golden Gate assembly of synthetic mScarlet-I-ccdB dropout part into pGLDV_9
pGLDV_52 [18e2CmS]	Even2-Amp-ColE1-CcdB/mScarlet	Even level destination vector, cargo occupies position 2 for subsequent Odd level assemblies. Amp/Carb resistance. High copy number ColE1 ORI. ccdB-mScarlet-I dropout part: ccdAB operon with native promoter sequence and frameshift mutation in ccdA, downstream strong mScarlet-I expression cassette (PglpT promoter, ECK terminator from Chen et al. Expression from this promoter is repressed by 2% glu…	carbenicillin (100)	ColE1 (high copy)	ATG	GGT	TACT	AATG	Golden Gate assembly of synthetic mScarlet-I-ccdB dropout part into pGLDV_10
pGLDV_53 [18e3CmS]	Even3-Amp-ColE1-CcdB/mScarlet	Even level destination vector, cargo occupies position 3 for subsequent Odd level assemblies. Amp/Carb resistance. High copy number ColE1 ORI. ccdB-mScarlet-I dropout part: ccdAB operon with native promoter sequence and frameshift mutation in ccdA, downstream strong mScarlet-I expression cassette (PglpT promoter, ECK terminator from Chen et al. Expression from this promoter is repressed by 2% glu…	carbenicillin (100)	ColE1 (high copy)	ATG	GGT	AATG	GCTT	Golden Gate assembly of synthetic mScarlet-I-ccdB dropout part into pGLDV_11
pGLDV_54 [18e4CmS]	Even4-Amp-ColE1-CcdB/mScarlet	Even level destination vector, cargo occupies position 4 for subsequent Odd level assemblies. Amp/Carb resistance. High copy number ColE1 ORI. ccdB-mScarlet-I dropout part: ccdAB operon with native promoter sequence and frameshift mutation in ccdA, downstream strong mScarlet-I expression cassette (PglpT promoter, ECK terminator from Chen et al. Expression from this promoter is repressed by 2% glu…	carbenicillin (100)	ColE1 (high copy)	ATG	GGT	GCTT	CGCT	Golden Gate assembly of synthetic mScarlet-I-ccdB dropout part into pGLDV_12
pGLDV_55 [38e1CmS]	Even1-Cam-ColE1-CcdB/mScarlet	Even level destination vector, cargo occupies position 1 for subsequent Odd level assemblies. Cam resistance. High copy number ColE1 ORI. ccdB-mScarlet-I dropout part: ccdAB operon with native promoter sequence and frameshift mutation in ccdA, downstream strong mScarlet-I expression cassette (PglpT promoter, ECK terminator from Chen et al. Expression from this promoter is repressed by 2% glucose …	chloramphenicol (20)	ColE1 (high copy)	ATG	GGT	GGAG	TACT	Golden Gate assembly of synthetic mScarlet-I-ccdB dropout part into pGLDV_13
pGLDV_56 [38e2CmS]	Even2-Cam-ColE1-CcdB/mScarlet	Even level destination vector, cargo occupies position 2 for subsequent Odd level assemblies. Cam resistance. High copy number ColE1 ORI. ccdB-mScarlet-I dropout part: ccdAB operon with native promoter sequence and frameshift mutation in ccdA, downstream strong mScarlet-I expression cassette (PglpT promoter, ECK terminator from Chen et al. Expression from this promoter is repressed by 2% glucose …	chloramphenicol (20)	ColE1 (high copy)	ATG	GGT	TACT	AATG	Golden Gate assembly of synthetic mScarlet-I-ccdB dropout part into pGLDV_14
pGLDV_57 [38e3CmS]	Even3-Cam-ColE1-CcdB/mScarlet	Even level destination vector, cargo occupies position 3 for subsequent Odd level assemblies. Cam resistance. High copy number ColE1 ORI. ccdB-mScarlet-I dropout part: ccdAB operon with native promoter sequence and frameshift mutation in ccdA, downstream strong mScarlet-I expression cassette (PglpT promoter, ECK terminator from Chen et al. Expression from this promoter is repressed by 2% glucose …	chloramphenicol (20)	ColE1 (high copy)	ATG	GGT	AATG	GCTT	Golden Gate assembly of synthetic mScarlet-I-ccdB dropout part into pGLDV_15
pGLDV_58 [38e4CmS]	Even4-Cam-ColE1-CcdB/mScarlet	Even level destination vector, cargo occupies position 4 for subsequent Odd level assemblies. Cam resistance. High copy number ColE1 ORI. ccdB-mScarlet-I dropout part: ccdAB operon with native promoter sequence and frameshift mutation in ccdA, downstream strong mScarlet-I expression cassette (PglpT promoter, ECK terminator from Chen et al. Expression from this promoter is repressed by 2% glucose …	chloramphenicol (20)	ColE1 (high copy)	ATG	GGT	GCTT	CGCT	Golden Gate assembly of synthetic mScarlet-I-ccdB dropout part into pGLDV_16
pGLDV_59 [11e1CmS]	Even1-Amp-R6K-CcdB/mScarlet	Even level destination vector, cargo occupies position 1 for subsequent Odd level assemblies. Amp/Carb resistance. Conditional R6K ORI: this ORI only functions in E. coli strains expressing the pir protein, such as EC100D pir-116 or MFDpir. Note also that the expression strength of the pir protein governs the plasmid copy number. ccdB-mScarlet-I dropout part: ccdAB operon with native promoter seq…	carbenicillin (100)	R6Kγ (high copy in pir-116 E. coli, conditional) AND ColE1 (high copy)	ATG	GGT	GGAG	TACT	Golden Gate assembly of synthetic ColE1-mScarlet-I-ccdB dropout part into pGLDV_19
pGLDV_60 [31e1CmS]	Even1-Cam-R6K-CcdB/mScarlet	Even level destination vector, cargo occupies position 1 for subsequent Odd level assemblies. Cam resistance. Conditional R6K ORI: this ORI only functions in E. coli strains expressing the pir protein, such as EC100D pir-116 or MFDpir. Note also that the expression strength of the pir protein governs the plasmid copy number. ccdB-mScarlet-I dropout part: ccdAB operon with native promoter sequence…	chloramphenicol (20)	R6Kγ (high copy in pir-116 E. coli, conditional) AND ColE1 (high copy)	ATG	GGT	GGAG	TACT	Golden Gate assembly of synthetic ColE1-mScarlet-I-ccdB dropout part into pGLDV_20
pGLDV_62 [11o1CmS]	Odd1-Amp-R6K-CcdB/mScarlet	Odd level destination vector, cargo occupies position 1 for subsequent Even level assemblies. Amp/Carb resistance. Conditional R6K ORI: this ORI only functions in E. coli strains expressing the pir protein, such as EC100D pir-116 or MFDpir. Note also that the expression strength of the pir protein governs the plasmid copy number. ccdB-mScarlet-I dropout part: ccdAB operon with native promoter seq…	carbenicillin (100)	R6Kγ (high copy in pir-116 E. coli, conditional) AND ColE1 (high copy)	GGAG	CGCT	ATG	GCA	Golden Gate assembly of synthetic ColE1-mScarlet-I-ccdB dropout part into pGLDV_41
pGLDV_63 [21o1CmS]	Odd1-Kan-R6K-CcdB/mScarlet	Odd level destination vector, cargo occupies position 1 for subsequent Even level assemblies. Kan resistance. Conditional R6K ORI: this ORI only functions in E. coli strains expressing the pir protein, such as EC100D pir-116 or MFDpir. Note also that the expression strength of the pir protein governs the plasmid copy number. ccdB-mScarlet-I dropout part: ccdAB operon with native promoter sequence…	kanamycin (50)	R6Kγ (high copy in pir-116 E. coli, conditional) AND ColE1 (high copy)	GGAG	CGCT	ATG	GCA	Golden Gate assembly of synthetic ColE1-mScarlet-I-ccdB dropout part into pGLDV_42
