## Supplementary Table 5 for "Design and construction towards a pan-microbial toolkit"

### Sheet: ORIs available in POSSUM module
ORI name	Level 0 Plasmid	Description of ORI	Inc group/replication mechanism	Typical use	Phyla in which replication is known	L0 5' overhang	L0 3' overhang
2μ	pGL0_16	Episomal plasmid from S. cerevisiae, a fragment from the 2 micron circle (a natural yeast plasmid) allows for 50+ copies to stably propagate per cell, known to work in S. cerevisiae	N/A	Use as narrow host range fungal plasmid ORI. Functional in S. cerevisiae.	Ascomycota	GGAG	CGCT
AMA1 long	pGL0_18	Aspergillus nidulans replicon long variant, functional in many ascomycete fungi.	N/A	Use as broad host range Ascomycete fungal plasmid ORI. Functional in many Ascomycete fungi: Aspergillus sp., Penicillium sp., Knufia petricola, Fusarium, Talaromyces atroroseus, Gaeumannomyces graminis.	Ascomycota	GGAG	CGCT
AMA1 short	pGL0_17	Aspergillus nidulans replicon short variant, functional in many ascomycete fungi.	N/A	Use as broad host range Ascomycete fungal plasmid ORI. Functional in many Ascomycete fungi: Aspergillus sp., Penicillium sp., Knufia petricola, Fusarium, Talaromyces atroroseus, Gaeumannomyces graminis.	Ascomycota	GGAG	CGCT
CEN6/ARSH4	pGL0_15	Yeast centromere plasmid from S. cerevisiae.	N/A	Use as an eukaryotic plasmid ORI. Functional in S. cerevisiae, Phaeodactylum tricornutum, Thalassiosira pseudonana.	Ascomycota, Heterokonta	GGAG	CGCT
p15A	pGL0_114	Low copy number E. coli plasmid ORI. Originally isolated from Escherichia coli strain 15T- (Cozzarelli et al., 1968).	Theta-replicating	Use as narrow host range prokaryote plasmid ORI. Functional in E. coli, Shewanella sp., Vibrio sp..	Pseudomonadota	GGAG	CGCT
pAL5000	pGL0_5	Plasmid isolated from Mycobacterium fortuitum, representative of a group of cryptic plasmids mostly found in Actinomycetes.	Unknown	Use as broad host range Actinomycete plasmid ORI. Functional in some Actinomycetes: Rhodococcus opacus, Nocardia sp..	Actinomycetota	GGAG	CGCT
pAMβ1	pGL0_12	Plasmid isolated from Streptococcus faecalis, functional in many Gram-positive bacteria.	Unidirectional theta-replicating	Use as broad host range Bacillota/Actinomycetota plasmid ORI. Functional in many Gram-positive species: Streptococcus lactis, Lactobacillus sp., Bacillus sp., Listeria monocytogenes and Streptomyces sp., Enterococcus sp., Clostridium sp., Blautia sp..	Bacillota, Actinomycetota	GGAG	CGCT
panARS	pGL0_19	Multi-host autonomously-replicating sequence (ARS), fragment of chromosome F of Kluyveromyces lactis.	Autonomously-replicating sequence (ARS)	Use as broad host range fungal plasmid ORI. Functional in several species of Ascomycete yeasts: S. cerevisiae, S. paradoxus, S. bayanus var uvarum, L. waltii, L. kluyveri, K. lactis, K. wickerhamii, P. pastoris, C. albicans.	Ascomycota	GGAG	CGCT
panARS-opt	pGL0_20	Optimized version of the panARS ORI. Optimization was performed rationally by mutating predicted ARS consensus sequences to better match K. lactis and S. cerevisiae ARS consensus sequences.	Autonomously-replicating sequence (ARS)	Use as broad host range fungal plasmid ORI. Functional in several species of Ascomycete yeasts: S. cerevisiae, S. paradoxus, S. bayanus var uvarum, L. waltii, L. kluyveri, K. lactis, K. wickerhamii, P. pastoris, C. albicans.	Ascomycota	GGAG	CGCT
pBBR1	pGL0_2	Plasmid originally isolated from Bordetella bronchiseptica. Commonly used as a broad host range plasmid for Pseudomonadota.	Unknown	Use as a broad host range plasmid for Pseudomonadota. Functional in many Pseudomonadota: E. coli, Bordetella pertussis, B. bronchiseptica, Vibrio cholerae, Rhizobium meliloti, Pseudomonas putida and many others.	Pseudomonadota	GGAG	CGCT
pBBR1-UP	pGL0_24	High-copy mutant of pBBR1 ORI caused by S100L mutation in Rep protein. Copy number around 4-to-8 times higher than pBBR1 in E. coli/P. putida.	Unknown	Use as a broad host range plasmid for Pseudomonadota. Functional in many Pseudomonadota: E. coli, Bordetella pertussis, B. bronchiseptica, Vibrio cholerae, Rhizobium meliloti, Pseudomonas putida and many others.	Pseudomonadota	GGAG	CGCT
pBC1	pGL0_115	Plasmid isolated from Bacillus coagulans.	Rolling circle replication	Use as broad host range Bacillota plasmid ORI. Functional in: B. subtilis, B. amyloliquefaciens, S.aureus, S. carnosus, and Lactobacillus reuteri.	Bacillota	GGAG	CGCT
pBP1	pGL0_152	Plasmid isolated from Clostridium botulinum NCTC 2916.	Rolling circle replication	Use as a broad host range plasmid for Clostridiales, known to function in: C. acetobutylicum, C. botulinum and C. difficile.	Bacillota	GGAG	CGCT
pCB102	pGL0_153	Plasmid isolated from Clostridium butyricum.	Unknown	Use as a broad host range plasmid for Clostridiales, known to function in: C. acetobutylicum, C. botulinum and C. difficile.	Bacillota	GGAG	CGCT
pCD6	pGL0_154	Plasmid isolated from Clostridium difficile.	Unknown	Use as a broad host range plasmid for Clostridiales, known to function in: C. acetobutylicum, C. botulinum and C. difficile.	Bacillota	GGAG	CGCT
pIJ101	pGL0_4	High copy number conjugative plasmid isolated from Streptomyces lividans ISP5434.	Unknown	Use as broad host range plasmid for Actinomycetes. Functional in several species of Streptomyces.	Actinomycetota	GGAG	CGCT
pIM13	pGL0_155	High copy number plasmid isolated from Bacillus subtilis. Note this plasmid is also referred to as pIMP1.	Unknown	Use as a broad host range plasmid for Bacillota. Functional in: Blautia sp., Clostridia sp., Bacillus subtilis.	Bacillota	GGAG	CGCT
pIP501	pGL0_13	Conjugative plasmid isolated from Streptococcus agalactiae.	Unidirectional theta-replicating	Use as broad host range plasmid for Bacillota. Functional in: Streptococci, Staphylococci, Enterococci, Listeria, B. subtilis. Reported to also be capable of replication in E. coli and Streptomyces lividans.	Bacillota	GGAG	CGCT
pMB1	pGL0_168	Plasmid isolated from Bifidobacterium longum. Note this is not the same as the the well-known E. coli pMB1 plasmid ORI from which pBR322 and pUC plasmid series are derived.	Rolling circle replication	Use as a plasmid for Bifidobacteria. Known to replicate in Bifidobacterium longum and Bifidobacterium catenulatum.	Actinomycetota	GGAG	CGCT
pNG2	pGL0_110	Plasmid isolated from Corynebacterium diphtheriae S601.	Rolling circle replication	Use as a broad host range plasmid for Actinomycetes and Pseudomonadota. Functional in: Corynebacterium, E. coli, Rhodococcus, Shewanella sp., Mycobacteria sp.	Actinomycetota, Pseudomonadota	GGAG	CGCT
pSa	pGL0_7	Plasmid isolated from Shigella sp.	IncW	Use as broad host range plasmid for Pseudomonadota. Functional in: Agrobacterium sp., Pseudomonas alcaliphila., Shewanella sp.	Pseudomonadota	GGAG	CGCT
pSC101ts	pGL0_23	Temperature-sensitive variant of a low copy number plasmid isolated from Salmonella sp. Replicates at 30°C, but fails to replicate at 42°C.	Theta-replicating	Use as narrow host range, temperature-sensitive plasmid for Enterobacteriaceae. Functional in: Escherichia sp. and Salmonella sp.	Pseudomonadota	GGAG	CGCT
pSG5	pGL0_22	Plasmid isolated from Streptomyces ghanaensis DSM 2932. Naturally temperature-sensitive, not maintained at 37-39°C. functional in Actinomycetes.	Rolling circle replication	Use as broad host range plasmid for Actinomycetes. Functional in: Streptomyces coelicolor A3(2) and Streptomyces collinus Tü 365.	Actinomycetota	GGAG	CGCT
pTHT15	pGL0_169	Plasmid isolated from thermophilic Geobacillus stearothermophilus	Unknown	Use as a broad host range plasmid for Bacillota. Functional in: Clostridia sp., Enterococcus sp., B. subtilis and B. stearothermophilus.	Bacillota	GGAG	CGCT
pUB110	pGL0_9	Plasmid isolated from Staphylococcus aureus. Can be used in moderate thermophiles (functional up to 68°C).	Unidirectional theta-replicating	Use as broad host range plasmid for Bacillota. Functional in: Geobacillus thermoglucosidasius, Bacillus stearothermophilus, Bacillus, S. aureus	Bacillota	GGAG	CGCT
pWKS1	pGL0_11	Plasmid isolated from Paracoccus pantotrophus.	Unknown	Use as broad host range plasmid in Pseudomonadota. Functional in: Paracoccus sp., Agrobacterium tumefaciens, Rhizobium leguminosarum, and Rhodobacter sphaeroides.	Pseudomonadota	GGAG	CGCT
RK2	pGL0_1	Conjugative plasmid isolated from Pseudomonas aeruginosa and Klebsiella aerogenes. This sequence is taken directly from the SEVA ORI collection, note that expression of trfA is driven by a non-native promoter (Pneo), despite the original SEVA paper stating the promoter is the native trfA promoter.	IncP/Theta-replicating	Plasmid isolated from Streptomyces ghanaensis DSM 2932. Naturally temperature-sensitive, not maintained at 37-39°C. functional in Actinomycetes.	Pseudomonadota	GGAG	CGCT
RSF1010	pGL0_3	Plasmid originally isolated from E. coli. Commonly used as a broad host range plasmid for Pseudomonadota and Cyanophyta.	IncQ/strand-displacement replicating	Use as broad host range plasmid for Pseudomonadota and Cyanophyta. Functional in: E. coli, Agrobacterium sp., Synechococcus sp., Shewanella sp., Vibrio sp., Halomonas sp.. Reported to also be functional in Streptomyces lividans and Mycobacterium smegmatis.	Pseudomonadota, Cyanophyta	GGAG	CGCT
UARS1	pGL0_21	Autonomously-replicating sequence (ARS) from Ustilago maydis. Isolated by re-transforming shotgun fragments of native genome.	N/A	Use as broad host range plasmid for fungi. Functional in some Basidiomycete and some Ascomycete fungi: Ustilago maydis, Moesziomyces antarcticus (syn. Pseudozyma antarctica), Aureobasidium melanogenum.	Ascomycota, Basidiomycota	GGAG	CGCT

### Sheet: ORIs not successfully generated
ORI name	Cloning Method	Details of failure stage
pVS1	Twist Clonal Gene Synthesis in two parts	Following assembly and transformation of the two parts into pGLDV_17, sequencing showed only one fragment present.
pBAV1K-T5	Twist Gene Fragment	Following assembly and transformation of the gene fragment into pGLDV_17, sequencing revealed all plasmids possessed non-silent SNPs.
pLF1311	Twist Clonal Gene Synthesis in two parts	Following assembly and transformation of the two parts into pGLDV_17, sequencing showed only one fragment present.
pLS1	Twist Clonal Gene Synthesis in three parts	Following assembly and transformation of the three parts into pGLDV_17, no white colonies obtained.
pCM62	Twist Clonal Gene Synthesis	Failed to pass Twist Bioscience sequence complexity filter.
pAP1	Twist Clonal Gene Synthesis	Failed to pass Twist Bioscience sequence complexity filter.
pWV01	Twist Clonal Gene Synthesis	Passed Twist Bioscience sequence complexity filter, but could not be successfully constructed by Twist Bioscience.
