## Supplementary Table 6 for "Design and construction towards a pan-microbial toolkit"

### Sheet: antibiotic resistance genes
Gene	Level 0 part CDS	Addgene ID#	Compatible Antibiotic(s)	Published functional demonstration in	Cultivarium experience	Promoter + Terminator	Source	Literature Source Link	L0 5' overhang	L0 3' overhang
bla pBR322	pGL0_26 [bla pBR322]	198939	Ampicillin/Carbenicillin	Pseudomonadota	Functional in Pseudomonadota	Use with pGL0_25 [P3 promoter] and pGL0_27 [Tfd gene VIII] to create a prokaryote Ampicillin/Carbenicillin resistance cassette.	Sequence from SEVA Ap gene cassette	SEVA DB 3.0	AATG	GCTT
aph(3')-I EZ-Tn5	pGL0_29 [aph(3')-I EZ-Tn5]	198942	Kanamycin	Pseudomonadota, Actinomycetota, Campylobacterota	Functional in Pseudomonadota	Use with pGL0_28 [Paph(3')-I EZ-Tn5] to create a prokaryote Kanamycin resistance cassette.	Sequence from EZ-Tn5-KAN2	https://www.lucigen.com/EZ-Tn5-KAN-2-Tnp-Transposome-Kit/	AATG	GCTT
aphA-3	pGL0_31 [aphA-3]	198944	Kanamycin	Pseudomonadota, Campylobacterota	Untested	Use with pGL0_30 [PaphA-3] to create a prokaryote Kanamycin resistance cassette.	Sequence from pMRE-15X series plasmid	https://www.frontiersin.org/articles/10.3389/fmicb.2018.03052/full	AATG	GCTT
cat	pGL0_33 [cat]	198946	Chloramphenicol	Pseudomonadota	Untested	Use with pGL0_32 [Pcat] to create a prokaryote Chloramphenicol resistance cassette.	Sequence from SEVA Cm gene cassette	SEVA DB 3.0	AATG	GCTT
aadA	pGL0_35 [aadA]	198948	Spectinomycin/Streptomycin	Pseudomonadota	Untested	Use with pGL0_34 [PaadA] to create a prokaryote Spectinomycin/Streptomycin resistance cassette.	Sequence from SEVA Sm/Sp cassette	SEVA DB 3.0	AATG	GCTT
tetA pSC101	pGL0_37 [tetA pSC101]	198950	Tetracycline	Pseudomonadota	Functional in Pseudomonadota	Use with pGL0_36 [PtetA pSC101] to create a prokaryote Tetracycline resistance cassette.	Sequence from SEVA Tc cassette	SEVA DB 3.0	AATG	GCTT
aac(3)-Ia	pGL0_39 [aac(3)-Ia]	198952	Gentamicin	Pseudomonadota	Functional in Pseudomonadota	Use with pGL0_38 [Paac(3)-Ia] to create a prokaryote Gentamicin resistance cassette.	Sequence from SEVA Tc cassette	SEVA DB 3.0	AATG	GCTT
dfrA1	pGL0_40 [dfrA1]	198953	Trimethoprim	Pseudomonadota	Untested	Use with an appropriate promoter to create a Trimethoprim resistance cassette.	Sequence from SEVA Tmp cassette, with start codon changed from Val GTG to Met ATG (as is used in native dfrA1 proteins).	SEVA DB 3.0	AATG	GCTT
aac3-IV	pGL0_42 [aac3-IV]	198955	Apramycin	Pseudomonadota, Actinomycetota	Untested	Use with pGL0_41 [Paac3-IV] to create an Apramycin resistance cassette.	Sequence from SEVA Apr cassette, removed SapI site from within the CDS, created a silent G>A mutation preserving amino acid coding (AAG>AAA for Lys in position 313)	SEVA DB 3.0	AATG	GCTT
tsr	pGL0_43 [tsr]	198956	Thiostrepton	Actinomycetota	Untested	Use with an appropriate promoter to create a Thiostrepton resistance cassette.	Sequence from S. azureus genomic DNA/pEM4/pIJ702 plasmid	https://www.tandfonline.com/doi/abs/10.3109/10408419209113517	AATG	GCTT
hph	pGL0_44 [hph]	198957	Hygromycin	Pseudomonadota, Fungi, Plants, Mammals	Untested	Use with an appropriate promoter to create a Hygromycin resistance cassette.	Sequence from GoldenBraid 2.0 Toolkit GB0211 pHygromycin plasmid. Note this sequence is available as GB0211 from addgene (amp backbone)	https://pubmed.ncbi.nlm.nih.gov/23669743/	AATG	GCTT
nat1	pGL0_45 [nat1]	198958	Nourseothricin	Actinomycetota, Fungi, Plants, Mammals	Untested	Use with an appropriate promoter to create a Nourseothricin resistance cassette.	Sequence from Yarrowia lipolytica Golden Gate toolkit part GGE368.	https://pubmed.ncbi.nlm.nih.gov/31148366/	AATG	GCTT
nptII	pGL0_46 [nptII]	198959	Kanamycin/G418	Pseudomonadota, Fungi, Plants, Mammals	Untested	Use with an appropriate promoter to create a Kanamycin/Geneticin/G418/Neomycin/Paromomycin resistance cassette.	Sequence from GoldenBraid Toolkit GB0034 with two internal SapI sites mutated with synonymous codons.	https://gbcloning.upv.es/feature/GB0034/	AATG	GCTT
bar	pGL0_47 [bar]	198960	Phosphinothricin/Bialaphos/Basta/Glufosinate	Actinomycetota, Fungi, Plants	Untested	Use with an appropriate promoter to create a Phosphinothricin/Bialaphos/Basta/Glufosinate resistance cassette.	Sequence from MoClo Plant Toolkit pICSL70005 plasmid.	https://pubmed.ncbi.nlm.nih.gov/24933124/	AATG	GCTT
ble	pGL0_48 [ble]	198961	Zeocin/Bleomycin/Phleomycin	Actinomycetota, Pseudomondota, Fungi, Plants	Functional in S. cerevisiae	Use with an appropriate promoter to create a Zeocin/Bleomycin resistance cassette.	Sequence from YTK plasmid pYTK080	https://pubs.acs.org/doi/full/10.1021/sb500366v	AATG	GCTT
tk101	pGL0_49 [tk101]	198962	Kanamycin	Bacillota	Untested	Use with an appropriate promoter to create a Kanamycin/Geneticin/G418/Neomycin/Paromomycin resistance cassette.	Sequence from from Geobacillus plasmid set pG1AK-PheB with one SapI removed	https://pubmed.ncbi.nlm.nih.gov/27332993/	AATG	GCTT
catE	pGL0_50 [catE]	198963	Chloramphenicol	Bacillota	Untested	Use with an appropriate promoter to create a Chloramphenicol resistance cassette thermostable to at least 55°C.	Sequence from from Geobacillus plasmid set pG1C construct.	https://pubmed.ncbi.nlm.nih.gov/27332993/	AATG	GCTT
catA	pGL0_52 [catA]	198965	Chloramphenicol	Bacillota	Untested	Use with pGL0_51 [PcatA] and pGL0_53 [TcatA] to create a Gram-positive prokaryote Chloramphenicol resistance cassette.	Sequence from Bacillus SEVA siblings construct pBSc241C	https://pubmed.ncbi.nlm.nih.gov/29074996/	AATG	GCTT
ermC	pGL0_55 [ermC]	198968	Erythromycin	Bacillota	Untested	Use with pGL0_54 [PermC] and pGL0_56 [TermC] to create a prokaryote Erythromycin resistance cassette.	Sequence from Bacillus SEVA siblings construct pBSc241M	https://pubmed.ncbi.nlm.nih.gov/29074996/	AATG	GCTT
tetL	pGL0_58 [tetL]	198971	Tetracycline	Bacillota	Untested	Use with pGL0_57 [PtetL] and pGL0_59 [TtetL] to create a prokaryote Tetracycline resistance cassette.	Sequence from Bacillus SEVA siblings construct pBSc241T, with changes. GTG (Val) start changed to ATG (Met) start (ATG is found in native tetL genes in Enterococcus). Mutation P419T compared to native tetL sequence was reverted to WT with 1 bp change.	https://pubmed.ncbi.nlm.nih.gov/29074996/	AATG	GCTT
catP	pGL0_157 [catP]	210679	Chloramphenicol/Thiamphenicol	Bacillota, Bacteroidota, Pseudomonadota, Fusobacteriota	Functional in Pseudomonadota and Bacillota	Use with pGL0_156 [PcatP] and pGL0_158 [TcatP] to create a prokaryote chloramphenicol resistance cassette.	Sequence from from Heap et al. (2009).	https://pubmed.ncbi.nlm.nih.gov/19445976/	AATG	GCTT
ermB	pGL0_160 [ermB]	210682	Erythromycin/Lincomycin	Bacillota	Untested	Use with pGL0_159 [PermB] and pGL0_161 [TermB] to create a prokaryote erythromycin resistance cassette.	Sequence from from Heap et al. (2009).	https://pubmed.ncbi.nlm.nih.gov/19445976/	AATG	GCTT
aad(9)	pGL0_165 [aad(9)]	210684	Spectinomycin	Bacillota, Pseudomonadota	Functional in Pseudomonadota	Use with pGL0_164 [Paad(9)] and pGL0_166 [Taad(9)] to create a prokaryote spectinomycin resistance cassette.	Sequence from from Heap et al. (2009).	https://pubmed.ncbi.nlm.nih.gov/19445976/	AATG	GCTT
