## Supplementary Table 7 for "Design and construction towards a pan-microbial toolkit"

### Sheet: Libraries
Library ID	ORIs present	ABR gene	antibiotic	destination vector plasmid used	destination vector Addgene ID#
pGL2_217	22x ORI pool (see 'ORIs' tab)	aph(3')-I EZ-Tn5	KAN	pGL2_136	199083
pGL2_218	22x ORI pool (see 'ORIs' tab)	aac(3)-Ia	GEN	pGL2_138	199085
pGL2_219	22x ORI pool (see 'ORIs' tab)	ermC	ERM	pGL2_145	199092
pGL2_220	22x ORI pool (see 'ORIs' tab)	tetL	TET	pGL2_211	210695
pGL2_221	22x ORI pool (see 'ORIs' tab)	catP	CAM	pGL2_212	210696
pGL2_222	22x ORI pool (see 'ORIs' tab)	aad(9)	SPEC	pGL2_213	210697

### Sheet: ORIs
ORI	Level 1 barcoded-ORI	Level 0 barcode part	Level 0 ORI part	Plasmid ORI source
pAL5000	pGL1_1	pGL0_76 [ORI_BC_1]	pGL0_5 [pAL5000 ORI]	Conjugative plasmid isolated from Pseudomonas aeruginosa and Klebsiella aerogenes. This sequence is taken directly from the SEVA ORI collection, note that expression of trfA is driven by a non-native promoter (Pneo).
pUB110	pGL1_2	pGL0_77 [ORI_BC_2]	pGL0_9 [pUB110 ORI]	Plasmid originally isolated from Bordetella bronchiseptica. Commonly used as a broad host range plasmid for Pseudomonadota.
pAMβ1	pGL1_3	pGL0_78 [ORI_BC_3]	pGL0_12 [pAMβ1 ORI]	Plasmid originally isolated from E. coli. Commonly used as a broad host range plasmid for Pseudomonadota and Cyanophyta.
pIP501	pGL1_4	pGL0_79 [ORI_BC_4]	pGL0_13 [pIP501 ORI]	High copy number conjugative plasmid isolated from Streptomyces lividans ISP5434.
pSC101ts	pGL1_9	pGL0_85 [ORI_BC_10]	pGL0_23 [pSC101ts ORI]	Plasmid isolated from Mycobacterium fortuitum, representative of a group of cryptic plasmids mostly found in Actinomycetes.
RK2	pGL1_35	pGL0_87 [ORI_BC_12]	pGL0_1 [RK2 ORI]	Plasmid isolated from Shigella sp.
pBBR1	pGL1_36	pGL0_88 [ORI_BC_13]	pGL0_2 [pBBR1 ORI]	Plasmid isolated from Staphylococcus aureus. Can be used in moderate thermophiles (functional up to 68°C).
RSF1010	pGL1_37	pGL0_89 [ORI_BC_14]	pGL0_3 [RSF1010 ORI]	Plasmid isolated from Staphylococcus aureus. Can be used in moderate thermophiles (functional up to 68°C).
pIJ101	pGL1_38	pGL0_90 [ORI_BC_15]	pGL0_4 [pIJ101 ORI]	Plasmid isolated from Streptococcus faecalis, functional in many Gram-positive bacteria.
pSa	pGL1_39	pGL0_91 [ORI_BC_16]	pGL0_7 [pSa ORI]	Conjugative plasmid isolated from Streptococcus agalactiae.
pWKS1	pGL1_40	pGL0_92 [ORI_BC_17]	pGL0_11 [pWKS1 ORI]	Plasmid isolated from Streptomyces ghanaensis DSM 2932. Naturally temperature-sensitive, not maintained at 37-39°C. functional in Actinomycetes.
pSG5	pGL1_43	pGL0_95 [ORI_BC_20]	pGL0_22 [pSG5 ORI]	Temperature-sensitive variant of a low copy number plasmid isolated from Salmonella sp. Replicates at 30°C, but fails to replicate at 42°C.
pBBR1-UP	pGL1_44	pGL0_121 [ORI_BC_21]	pGL0_24 [pBBR1-UP ORI]	High-copy mutant of pBBR1 ORI caused by S100L mutation in Rep protein. Copy number around 4-to-8 times higher than pBBR1 in E. coli/P. putida.
pNG2	pGL1_45	pGL0_122 [ORI_BC_22]	pGL0_110 [pNG2]	Plasmid isolated from Corynebacterium diphtheriae S601.
Dummy	pGL1_46	pGL0_123 [ORI_BC_23]	pGL0_113 [Dummy ORI]	This is a random 48 bp sequence with the same assembly overhangs as ORIs.
p15A	pGL1_47	pGL0_124 [ORI_BC_24]	pGL0_114 [p15A]	Low copy number E. coli plasmid ORI. Originally isolated from Escherichia coli strain 15T- (Cozzarelli et al., 1968).
pBC1	pGL1_48	pGL0_125 [ORI_BC_25]	pGL0_115 [pBC1 ORI]	Plasmid isolated from Bacillus coagulans.
pBP1	pGL1_105	pGL0_86 [ORI_BC_11]	pGL0_152 [pBP1 ORI]	Plasmid isolated from Clostridium botulinum NCTC 2916.
pCB102	pGL1_106	pGL0_126 [ORI_BC_26]	pGL0_153 [pCB102 ORI]	Plasmid isolated from Clostridium butyricum.
pCD6	pGL1_107	pGL0_127 [ORI_BC_27]	pGL0_154 [pCD6 ORI]	Plasmid isolated from Clostridium difficile.
pIM13	pGL1_108	pGL0_128 [ORI_BC_28]	pGL0_155 [pIM13 ORI]	High copy number plasmid isolated from Bacillus subtilis. Note this plasmid is also referred to as pIMP1.
pMB1	pGL1_109	pGL0_129 [ORI_BC_29]	pGL0_168 [pMB1 ORI]	Plasmid isolated from Bifidobacterium longum. Note this is not the same as the the well-known E. coli pMB1 plasmid ORI from which pBR322 and pUC plasmid series are derived.
pTHT15	pGL1_110	pGL0_130 [ORI_BC_30]	Plasmid isolated from Streptomyces ghanaensis DSM 2932. Naturally temperature-sensitive, not maintained at 37-39°C. functional in Actinomycetes.	Plasmid isolated from thermophilic Geobacillus stearothermophilus

### Sheet: antibiotic resistance genes use
Library ID	Gene	Level 0 part CDS	Level 0 part Addgene ID#	Compatible Antibiotic(s)	Published functional demonstration in	Cultivarium experience	Promoter + Terminator
pGL2_217	aph(3')-I EZ-Tn5	pGL0_29 [aph(3')-I EZ-Tn5]	198942	Kanamycin	Pseudomonadota, Actinomycetota, Campylobacterota	Functional in Pseudomonadota	Use with pGL0_28 [Paph(3')-I EZ-Tn5] to create a prokaryote Kanamycin resistance cassette.
pGL2_218	aac(3)-Ia	pGL0_39 [aac(3)-Ia]	198952	Gentamicin	Pseudomonadota	Functional in Pseudomonadota	Use with pGL0_38 [Paac(3)-Ia] to create a prokaryote Gentamicin resistance cassette.
pGL2_219	ermC	pGL0_55 [ermC]	198968	Erythromycin	Bacillota	Functional in Pseudomonadota	Use with pGL0_54 [PermC] and pGL0_56 [TermC] to create a prokaryote Erythromycin resistance cassette.
pGL2_220	tetL	pGL0_58 [tetL]	198971	Tetracycline	Bacillota	Functional in Pseudomonadota	Use with pGL0_57 [PtetL] and pGL0_59 [TtetL] to create a prokaryote Tetracycline resistance cassette.
pGL2_221	catP	pGL0_157 [catP]	210679	Chloramphenicol/Thiamphenicol	Bacillota, Bacteroidota, Pseudomonadota, Fusobacteriota	Functional in Pseudomonadota	Use with pGL0_156 [PcatP] and pGL0_158 [TcatP] to create a prokaryote chloramphenicol resistance cassette.
pGL2_222	aad(9)	pGL0_165 [aad(9)]	210685	Spectinomycin	Bacillota, Pseudomonadota	Functional in Pseudomonadota	Use with pGL0_164 [Paad(9)] and pGL0_166 [Taad(9)] to create a prokaryote spectinomycin resistance cassette.
