## Supplementary Table 8 for "Design and construction towards a pan-microbial toolkit"

### Sheet: Level 0 Parts
Name	Destination Vector	Part Name	Part Description	Addgene ID#
pGL0_1 [RK2 ORI]	pGLDV_17	RK2 ORI	Conjugative plasmid isolated from Pseudomonas aeruginosa and Klebsiella aerogenes. This sequence is taken directly from the SEVA ORI collection, note that expression of trfA is driven by a non-native promoter (Pneo).	198918
pGL0_2 [pBBR1 ORI]	pGLDV_17	pBBR1 ORI	Plasmid originally isolated from Bordetella bronchiseptica. Commonly used as a broad host range plasmid for Pseudomonadota.	198919
pGL0_3 [RSF1010 ORI]	pGLDV_17	RSF1010 ORI	Plasmid originally isolated from E. coli. Commonly used as a broad host range plasmid for Pseudomonadota and Cyanophyta.	198920
pGL0_4 [pIJ101 ORI]	pGLDV_17	pIJ101 ORI	High copy number conjugative plasmid isolated from Streptomyces lividans ISP5434.	198921
pGL0_5 [pAL5000 ORI]	pGLDV_17	pAL5000 ORI	Plasmid isolated from Mycobacterium fortuitum, representative of a group of cryptic plasmids mostly found in Actinomycetes.	198922
pGL0_7 [pSa ORI]	pGLDV_17	pSa ORI	Plasmid isolated from Shigella sp.	198923
pGL0_9 [pUB110 ORI]	pGLDV_17	pUB110 ORI	Plasmid isolated from Staphylococcus aureus. Can be used in moderate thermophiles (functional up to 68°C).	198924
pGL0_11 [pWKS1 ORI]	pGLDV_17	pWKS1 ORI	Plasmid isolated from Staphylococcus aureus. Can be used in moderate thermophiles (functional up to 68°C).	198925
pGL0_12 [pAMβ1 ORI]	pGLDV_17	pAMβ1 ORI	Plasmid isolated from Streptococcus faecalis, functional in many Gram-positive bacteria.	198926
pGL0_13 [pIP501 ORI]	pGLDV_17	pIP501 ORI	Conjugative plasmid isolated from Streptococcus agalactiae.	198927
pGL0_22 [pSG5 ORI]	pGLDV_17	pSG5 ORI	Plasmid isolated from Streptomyces ghanaensis DSM 2932. Naturally temperature-senstive, not maintained at 37-39°C. functional in Actinomycetes.	198935
pGL0_23 [pSC101ts ORI]	pGLDV_17	pSC101ts ORI	Temperature-sensitive variant of a low copy number plasmid isolated from Salmonella sp. Replicates at 30°C, but fails to replicate at 42°C.	198936
pGL0_24 [pBBR1-UP ORI]	pGLDV_17	pBBR1-UP ORI	High-copy mutant of pBBR1 ORI caused by S100L mutation in Rep protein. Copy number around 4-to-8 times higher than pBBR1 in E. coli/P. putida.	198937
pGL0_28 [Paph(3')-I EZ-Tn5]	pGLDV_17	Paph(3')-I EZ-Tn5	Promoter region in front of neo gene from Tn903, broad host range promoter element. Used in pBAM1 and standard SEVA Km markers. Used in as promoter region for kanamycin-resistance gene of EZ-Tn5-KAN2 (lucigen). Functional in many different bacteria: Acinetobacter, Campylobacter, Escherichia, Mycobacterium, Proteus, Pseudomonas, Salmonella, Trypanosoma, Xylella - Gram positive and Gram negative sp…	198941
pGL0_29 [aph(3')-I EZ-Tn5]	pGLDV_17	aph(3')-I EZ-Tn5	Kanamycin/G418-resistance gene CDS from EZ-Tn5-KAN2 (lucigen). Amino acid sequence from Tn903 natural transposon. Functional in many different species: Acinetobacter, Campylobacter, Escherichia, Mycobacterium, Proteus, Pseudomonas, Saccharomyces, Salmonella, Trypanosoma, Xylella, Myceliophthora - Fungi, Gram positive and Gram negative species included. This is the same amino acid sequence as the …	198942
pGL0_38 [Paac(3)-Ia]	pGLDV_17	Paac(3)-Ia	Promoter region from Gentamicin resistance gene from pMRE14X series plasmid, but with 1bp mutation, lineage: SEVA > pBBR1MCS5 > pHRP309 > pML7 > pPH1IJ > R1033 natural plasmid of Pseudomonas aeruginosa. Also used in pMRE14X series, chromatic bacteria (widely functional in proteobacteria). Mutation is downstream of annotated P2 promoter region, likely non-functional, introduced in the transition b…	198951
pGL0_39 [aac(3)-Ia]	pGLDV_17	aac(3)-Ia	Gentamicin resistance gene CDS from SEVA plasmids, lineage: SEVA > pBBR1MCS5 > pHRP309 > pML7 > pPH1IJ > R1033 natural plasmid of Pseudomonas aeruginosa. Also used in pMRE14X series, chromatic bacteria (widely functional in proteobacteria). Note that gentamicin is a first-choice clinical drug for human bacteremia, this gene should therefore not be used in BSL-2 organisms.	198952
pGL0_54 [PermC]	pGLDV_17	PermC	Promoter from erythromycin resistance gene CDS from Staphylococcus aureus/Bacillus SEVA siblings plasmids. DNA sequence taken directly from Bacillus SEVA siblings plasmid pBSc241M. Functional in Bacillus subtilis and Paenibacillus polymyxa in combination with ermC and TermC. Note, this promoter includes the ermC leader peptide region, which participates in the erythromycin-dependent regulation of…	198967
pGL0_55 [ermC]	pGLDV_17	ermC	Erythromycin resistance gene CDS from Staphylococcus aureus/Bacillus SEVA siblings plasmids. Amino acid sequence is from S. aureus ermC. DNA sequence taken directly from Bacillus SEVA siblings plasmid pBSc241M. Functional in Bacillus subtilis in combination with PermC and TermC.	198968
pGL0_56 [TermC]	pGLDV_17	TermC	Terminator from erythromycin resistance gene CDS from Staphylococcus aureus/Bacillus SEVA siblings plasmids. DNA sequence taken directly from Bacillus SEVA siblings plasmid pBSc241M. Functional in Bacillus subtilis in combination with ermC and TermC.	198969
pGL0_57 [PtetL]	pGLDV_17	PtetL	Promoter region from tetracycline resistance gene from Bacillus SEVA siblings. DNA sequence taken from Bacillus SEVA siblings pBSc241T. Functional in Bacillus subtilis with tetL and TtetL.	198970
pGL0_58 [tetL]	pGLDV_17	tetL	Tetracycline resistance gene CDS from Bacillus SEVA siblings. Small changes made to amino acid sequence of tetL in pBSc241T: GTG (Val) start changed to ATG (Met) start and mutation P419T reverted back to WT sequence found in Enterococcus faecalis tetL and other plasmid toolkit tetL sequences. DNA sequence taken from Bacillus SEVA siblings pBSc241T and modified as above. Functional in Bacillus sub…	198971
pGL0_59 [TtetL]	pGLDV_17	TtetL	Terminator region from tetracycline resistance gene from Bacillus SEVA siblings. DNA sequence taken from Bacillus SEVA siblings pBSc241T. Functional in Bacillus subtilis with PtetL and tetL.	198972
pGL0_60 [sfGFP]	pGLDV_17	sfGFP	Superfolder GFP CDS, lifted from CIDAR MoClo Extension Vol I, description: Super-folder green fluorescent protein. Relative to GFP, has increased thermal stability and better retains its fluorescence when fused to poorly folding proteins.	198973
pGL0_64 [mScarlet]	pGLDV_17	mScarlet-I	Red fluorescent protein mScarlet-I CDS. Rapidly-maturing monomer with moderate acid sensitivity. Outperforms other red fluorescent proteins as a fusion tag and is useful for Förster resonance energy transfer (FRET).	198975
pGL0_76 [ORI_BC_1]	pGLDV_17	ORI_BC_1	This is a barcode sequence for NGS workflows, it consists of a 20-bp barcode sequence (>skpp-1-F sk20mer-10787, 20bp amplification primer sequences from DropSynth skpp-20-forward) flanked by duplicated forward and reverse amplification primer sequences (DropSynth Amplification primers (15-mers) F: skpp-15-1-F filt15-1651+skpp-15-2-F filt15-568, R: skpp-15-1-R filt15-1181+skpp-15-2-R filt15-1539 -…	198977
pGL0_77 [ORI_BC_2]	pGLDV_17	ORI_BC_2	This is a barcode sequence for NGS workflows, it consists of a 20-bp barcode sequence (>skpp-2-F sk20mer-22142, 20bp amplification primer sequences from DropSynth skpp-20-forward) flanked by duplicated forward and reverse amplification primer sequences (DropSynth Amplification primers (15-mers) F: skpp-15-1-F filt15-1651+skpp-15-2-F filt15-568, R: skpp-15-1-R filt15-1181+skpp-15-2-R filt15-1539 -…	198978
pGL0_78 [ORI_BC_3]	pGLDV_17	ORI_BC_3	This is a barcode sequence for NGS workflows, it consists of a 20-bp barcode sequence (>skpp-3-F sk20mer-83381, 20bp amplification primer sequences from DropSynth skpp-20-forward) flanked by duplicated forward and reverse amplification primer sequences (DropSynth Amplification primers (15-mers) F: skpp-15-1-F filt15-1651+skpp-15-2-F filt15-568, R: skpp-15-1-R filt15-1181+skpp-15-2-R filt15-1539 -…	198979
pGL0_79 [ORI_BC_4]	pGLDV_17	ORI_BC_4	This is a barcode sequence for NGS workflows, it consists of a 20-bp barcode sequence (>skpp-4-F sk20mer-55583, 20bp amplification primer sequences from DropSynth skpp-20-forward) flanked by duplicated forward and reverse amplification primer sequences (DropSynth Amplification primers (15-mers) F: skpp-15-1-F filt15-1651+skpp-15-2-F filt15-568, R: skpp-15-1-R filt15-1181+skpp-15-2-R filt15-1539 -…	198980
pGL0_85 [ORI_BC_10]	pGLDV_17	ORI_BC_10	This is a barcode sequence for NGS workflows, it consists of a 20-bp barcode sequence (>skpp-10-F sk20mer-64012, 20bp amplification primer sequences from DropSynth skpp-20-forward) flanked by duplicated forward and reverse amplification primer sequences (DropSynth Amplification primers (15-mers) F: skpp-15-1-F filt15-1651+skpp-15-2-F filt15-568, R: skpp-15-1-R filt15-1181+skpp-15-2-R filt15-1539 …	198986
pGL0_86 [ORI_BC_11]	pGLDV_17	ORI_BC_11	This is a barcode sequence for NGS workflows, it consists of a 20-bp barcode sequence (>skpp-11-F sk20mer-20567, 20bp amplification primer sequences from DropSynth skpp-20-forward) flanked by duplicated forward and reverse amplification primer sequences (DropSynth Amplification primers (15-mers) F: skpp-15-1-F filt15-1651+skpp-15-2-F filt15-568, R: skpp-15-1-R filt15-1181+skpp-15-2-R filt15-1539 …	198987
pGL0_87 [ORI_BC_12]	pGLDV_17	ORI_BC_12	This is a barcode sequence for NGS workflows, it consists of a 20-bp barcode sequence (>skpp-12-F sk20mer-112223, 20bp amplification primer sequences from DropSynth skpp-20-forward) flanked by duplicated forward and reverse amplification primer sequences (DropSynth Amplification primers (15-mers) F: skpp-15-1-F filt15-1651+skpp-15-2-F filt15-568, R: skpp-15-1-R filt15-1181+skpp-15-2-R filt15-1539…	198988
pGL0_88 [ORI_BC_13]	pGLDV_17	ORI_BC_13	This is a barcode sequence for NGS workflows, it consists of a 20-bp barcode sequence (>skpp-13-F sk20mer-37877, 20bp amplification primer sequences from DropSynth skpp-20-forward) flanked by duplicated forward and reverse amplification primer sequences (DropSynth Amplification primers (15-mers) F: skpp-15-1-F filt15-1651+skpp-15-2-F filt15-568, R: skpp-15-1-R filt15-1181+skpp-15-2-R filt15-1539 …	198989
pGL0_89 [ORI_BC_14]	pGLDV_17	ORI_BC_14	This is a barcode sequence for NGS workflows, it consists of a 20-bp barcode sequence (>skpp-14-F sk20mer-36656, 20bp amplification primer sequences from DropSynth skpp-20-forward) flanked by duplicated forward and reverse amplification primer sequences (DropSynth Amplification primers (15-mers) F: skpp-15-1-F filt15-1651+skpp-15-2-F filt15-568, R: skpp-15-1-R filt15-1181+skpp-15-2-R filt15-1539 …	198990
pGL0_90 [ORI_BC_15]	pGLDV_17	ORI_BC_15	This is a barcode sequence for NGS workflows, it consists of a 20-bp barcode sequence (>skpp-15-F sk20mer-31703, 20bp amplification primer sequences from DropSynth skpp-20-forward) flanked by duplicated forward and reverse amplification primer sequences (DropSynth Amplification primers (15-mers) F: skpp-15-1-F filt15-1651+skpp-15-2-F filt15-568, R: skpp-15-1-R filt15-1181+skpp-15-2-R filt15-1539 …	198991
pGL0_91 [ORI_BC_16]	pGLDV_17	ORI_BC_16	This is a barcode sequence for NGS workflows, it consists of a 20-bp barcode sequence (>skpp-16-F sk20mer-19137, 20bp amplification primer sequences from DropSynth skpp-20-forward) flanked by duplicated forward and reverse amplification primer sequences (DropSynth Amplification primers (15-mers) F: skpp-15-1-F filt15-1651+skpp-15-2-F filt15-568, R: skpp-15-1-R filt15-1181+skpp-15-2-R filt15-1539 …	198992
pGL0_92 [ORI_BC_17]	pGLDV_17	ORI_BC_17	This is a barcode sequence for NGS workflows, it consists of a 20-bp barcode sequence (>skpp-17-F sk20mer-34568, 20bp amplification primer sequences from DropSynth skpp-20-forward) flanked by duplicated forward and reverse amplification primer sequences (DropSynth Amplification primers (15-mers) F: skpp-15-1-F filt15-1651+skpp-15-2-F filt15-568, R: skpp-15-1-R filt15-1181+skpp-15-2-R filt15-1539 …	198993
pGL0_95 [ORI_BC_20]	pGLDV_17	ORI_BC_20	This is a barcode sequence for NGS workflows, it consists of a 20-bp barcode sequence (>skpp-20-F sk20mer-76284, 20bp amplification primer sequences from DropSynth skpp-20-forward) flanked by duplicated forward and reverse amplification primer sequences (DropSynth Amplification primers (15-mers) F: skpp-15-1-F filt15-1651+skpp-15-2-F filt15-568, R: skpp-15-1-R filt15-1181+skpp-15-2-R filt15-1539 …	198996
pGL0_96 [J23100]	pGLDV_17	J23100	Anderson library J23100 promoter. Quoted from CIDAR MoClo Extension v1 documentation: The Anderson promoters (J23100 series promoters) are a set of engineered constitutive promoters with a wide range of strengths, developed by Chris Anderson when he was a postdoc in Adam Arkin’s lab, advising the 2006 Berkeley iGEM Team.The Anderson lab mutagenized a base sequence (J23119) in and between the -10 …	198997
pGL0_99 [bsRBS]	pGLDV_17	bsRBS	RBS sequence designed to work across a range of bacterial species, description from source paper "universal ribosome-binding site sequence, 5′–AGGAGGAAAAA–3′, which is supposed to be effective in both E. coli and B. subtilis, was designed (RBS Calculator 2.0, www.denovodna.com)."	199000
pGL0_106 [TAmarelleT1]	pGLDV_17	TAmarelleT1	BHR terminator sequence, originally isolated in a P. putida terminator assay using eDNA from soil sample.	199007
pGL0_107 [TAmarelleT7]	pGLDV_17	TAmarelleT7	BHR terminator sequence, originally isolated in a P. putida terminator assay using eDNA from soil sample.	199008
pGL0_110 [pNG2 ORI]	pGLDV_17	pNG2 ORI	Plasmid isolated from Corynebacterium diphtheriae S601.	199011
pGL0_112 [oriT]	pGLDV_17	oriT	Origin of transfer sequence for conjugation. This sequence is taken from the SEVA collection plasmids, as described in their original paper it is "a 246-bp DNA segment from the conjugative, broad-host-range plasmid RP4 (31) and is the plasmid’s very efficient origin of transfer (oriT)." Addition of this sequence to any plasmid will enable delivery from strains possessing the RP4 (RK2) plasmid con…	199012
pGL0_113 [Dummy ORI]	pGLDV_17	Dummy ORI	This is a random 48 bp sequence with the same assembly overhangs as ORIs.	199013
pGL0_114 [p15A ORI]	pGLDV_17	p15A ORI	Low copy number E. coli plasmid ORI. Originally isolated from Escherichia coli strain 15T- (Cozzarelli et al., 1968).	199014
pGL0_115 [pBC1 ORI]	pGLDV_17	pBC1 ORI	Plasmid isolated from Bacillus coagulans.	199015
pGL0_121 [ORI_BC_21]	pGLDV_17	ORI_BC_21	This is a barcode sequence for NGS workflows, it consists of a 20-bp barcode sequence (>skpp-21-F sk20mer-129124, 20bp amplification primer sequences from DropSynth skpp-20-forward) flanked by duplicated forward and reverse amplification primer sequences (DropSynth Amplification primers (15-mers) F: skpp-15-1-F filt15-1651+skpp-15-2-F filt15-568, R: skpp-15-1-R filt15-1181+skpp-15-2-R filt15-1539…	199016
pGL0_122 [ORI_BC_22]	pGLDV_17	ORI_BC_22	This is a barcode sequence for NGS workflows, it consists of a 20-bp barcode sequence (>skpp-22-F sk20mer-7316, 20bp amplification primer sequences from DropSynth skpp-20-forward) flanked by duplicated forward and reverse amplification primer sequences (DropSynth Amplification primers (15-mers) F: skpp-15-1-F filt15-1651+skpp-15-2-F filt15-568, R: skpp-15-1-R filt15-1181+skpp-15-2-R filt15-1539 -…	199017
pGL0_123 [ORI_BC_23]	pGLDV_17	ORI_BC_23	This is a barcode sequence for NGS workflows, it consists of a 20-bp barcode sequence (>skpp-23-F sk20mer-680, 20bp amplification primer sequences from DropSynth skpp-20-forward) flanked by duplicated forward and reverse amplification primer sequences (DropSynth Amplification primers (15-mers) F: skpp-15-1-F filt15-1651+skpp-15-2-F filt15-568, R: skpp-15-1-R filt15-1181+skpp-15-2-R filt15-1539 - …	199018
pGL0_124 [ORI_BC_24]	pGLDV_17	ORI_BC_24	This is a barcode sequence for NGS workflows, it consists of a 20-bp barcode sequence (>skpp-24-F sk20mer-40477, 20bp amplification primer sequences from DropSynth skpp-20-forward) flanked by duplicated forward and reverse amplification primer sequences (DropSynth Amplification primers (15-mers) F: skpp-15-1-F filt15-1651+skpp-15-2-F filt15-568, R: skpp-15-1-R filt15-1181+skpp-15-2-R filt15-1539 …	199019
pGL0_125 [ORI_BC_25]	pGLDV_17	ORI_BC_25	This is a barcode sequence for NGS workflows, it consists of a 20-bp barcode sequence (>skpp-25-F sk20mer-73185, 20bp amplification primer sequences from DropSynth skpp-20-forward) flanked by duplicated forward and reverse amplification primer sequences (DropSynth Amplification primers (15-mers) F: skpp-15-1-F filt15-1651+skpp-15-2-F filt15-568, R: skpp-15-1-R filt15-1181+skpp-15-2-R filt15-1539 …	199020
pGL0_126 [ORI_BC_26]	pGLDV_17	ORI_BC_26	This is a barcode sequence for NGS workflows, it consists of a 20-bp barcode sequence (>skpp-26-F sk20mer-8275, 20bp amplification primer sequences from DropSynth skpp-20-forward) flanked by duplicated forward and reverse amplification primer sequences (DropSynth Amplification primers (15-mers) F: skpp-15-1-F filt15-1651+skpp-15-2-F filt15-568, R: skpp-15-1-R filt15-1181+skpp-15-2-R filt15-1539 -…	199021
pGL0_127 [ORI_BC_27]	pGLDV_17	ORI_BC_27	This is a barcode sequence for NGS workflows, it consists of a 20-bp barcode sequence (>skpp-27-F sk20mer-145489, 20bp amplification primer sequences from DropSynth skpp-20-forward) flanked by duplicated forward and reverse amplification primer sequences (DropSynth Amplification primers (15-mers) F: skpp-15-1-F filt15-1651+skpp-15-2-F filt15-568, R: skpp-15-1-R filt15-1181+skpp-15-2-R filt15-1539…	199022
pGL0_128 [ORI_BC_28]	pGLDV_17	ORI_BC_28	This is a barcode sequence for NGS workflows, it consists of a 20-bp barcode sequence (>skpp-28-F sk20mer-31086, 20bp amplification primer sequences from DropSynth skpp-20-forward) flanked by duplicated forward and reverse amplification primer sequences (DropSynth Amplification primers (15-mers) F: skpp-15-1-F filt15-1651+skpp-15-2-F filt15-568, R: skpp-15-1-R filt15-1181+skpp-15-2-R filt15-1539 …	199023
pGL0_129 [ORI_BC_29]	pGLDV_17	ORI_BC_29	This is a barcode sequence for NGS workflows, it consists of a 20-bp barcode sequence (>skpp-29-F sk20mer-12561, 20bp amplification primer sequences from DropSynth skpp-20-forward) flanked by duplicated forward and reverse amplification primer sequences (DropSynth Amplification primers (15-mers) F: skpp-15-1-F filt15-1651+skpp-15-2-F filt15-568, R: skpp-15-1-R filt15-1181+skpp-15-2-R filt15-1539 …	199024
pGL0_130 [ORI_BC_30]	pGLDV_17	ORI_BC_30	This is a barcode sequence for NGS workflows, it consists of a 20-bp barcode sequence (>skpp-30-F sk20mer-18536, 20bp amplification primer sequences from DropSynth skpp-20-forward) flanked by duplicated forward and reverse amplification primer sequences (DropSynth Amplification primers (15-mers) F: skpp-15-1-F filt15-1651+skpp-15-2-F filt15-568, R: skpp-15-1-R filt15-1181+skpp-15-2-R filt15-1539 …	199025
pGL0_151 [RS421]	pGLDV_17	RS421	RS421 broad host range prokaryotic promoter library plus control promoters	TBD
pGL0_152 [pBP1 ORI]	pUC-GW-Amp	pBP1 ORI	Plasmid isolated from Clostridium botulinum NCTC 2916.	210674
pGL0_153 [pCB102 ORI]	pGLDV_17	pCB102 ORI	Plasmid isolated from Clostridium butyricum.	210675
pGL0_154 [pCD6 ORI]	pGLDV_17	pCD6 ORI	Plasmid isolated from Clostridium difficile.	210676
pGL0_155 [pIM13 ORI]	pGLDV_17	pIM13 ORI	High copy number plasmid isolated from Bacillus subtilis. Note this plasmid is also referred to as pIMP1.	210677
pGL0_156 [PcatP]	pUCIDT (Amp) Golden Gate	PcatP	Chloramphenicol/Thiamphenicol selection marker promoter from Heap et al. (2009).	210678
pGL0_157 [catP]	pUCIDT (Amp) Golden Gate	catP	Chloramphenicol/Thiamphenicol selection marker CDS from Heap et al. (2009).	210679
pGL0_158 [TcatP]	pUCIDT (Amp) Golden Gate	TcatP	Chloramphenicol/Thiamphenicol selection marker terminator from Heap et al. (2009).	210680
pGL0_164 [Paad(9)]	pUCIDT (Amp) Golden Gate	Paad(9)	Spectinomycin selection marker promoter from Heap et al. (2009)	210684
pGL0_165 [aad(9)]	pUCIDT (Amp) Golden Gate	aad(9)	Spectinomycin selection marker CDS from Heap et al. (2009)	210685
pGL0_166 [Taad(9)]	pUCIDT (Amp) Golden Gate	Taad(9)	Spectinomycin selection marker terminator from Heap et al. (2009)	210686
pGL0_168 [pMB1 ORI]	pGLDV_17	pMB1 ORI	Plasmid isolated from Bifidobacterium longum. Note this is not the same as the the well-known E. coli pMB1 plasmid ORI from which pBR322 and pUC plasmid series are derived.	210687
pGL0_169 [pTHT15 ORI]	pGLDV_17	pTHT15 ORI	Plasmid isolated from thermophilic Geobacillus stearothermophilus	210688

### Sheet: Level 1 Assemblies
Name	Destination Vector	Parts				Notes	Type	Addgene ID#
pGL1_1	pGLDV_21 [28o1*G]	pGL0_76 [ORI_BC_1]	pGL0_5 [pAL5000 ORI]			pAL5000 ORI plus barcode 1	Standard	199033
pGL1_2	pGLDV_21 [28o1*G]	pGL0_77 [ORI_BC_2]	pGL0_9 [pUB110 ORI]			pUB110 ORI plus barcode 2	Standard	199034
pGL1_3	pGLDV_21 [28o1*G]	pGL0_78 [ORI_BC_3]	pGL0_12 [pAMβ1 ORI]			pAMβ1 ORI plus barcode 3	Standard	199035
pGL1_4	pGLDV_21 [28o1*G]	pGL0_79 [ORI_BC_4]	pGL0_13 [pIP501 ORI]			pIP501 ORI plus barcode 4	Standard	199036
pGL1_9	pGLDV_21 [28o1*G]	pGL0_85 [ORI_BC_10]	pGL0_23 [pSC101ts ORI]			pSC101ts ORI plus barcode 10	Standard	199041
pGL1_12	pGLDV_6 [28o2G]	pGL0_28 [Paph(3')-I EZ-Tn5]		pGL0_29 [aph(3')-I EZ-Tn5]	pGL0_106 [TAmarelleT1]	Bacterial KAN resistance cassette	Standard	N/A
pGL1_14	pGLDV_6 [28o2G]	pGL0_38 [Paac(3)-Ia]		pGL0_39 [aac(3)-Ia]	pGL0_106 [TAmarelleT1]	Bacterial GEN resistance cassette	Standard	N/A
pGL1_21	pGLDV_6 [28o2G]	pGL0_54 [PermC]		pGL0_55 [ermC]	pGL0_56 [TermC]	Bacterial ERM resistance cassette	Standard	N/A
pGL1_35	pGLDV_21 [28o1*G]	pGL0_87 [ORI_BC_12]	pGL0_1 [RK2 ORI]			RK2 ORI plus barcode 12	Standard	199042
pGL1_36	pGLDV_21 [28o1*G]	pGL0_88 [ORI_BC_13]	pGL0_2 [pBBR1 ORI]			pBBR1 ORI plus barcode 13	Standard	199043
pGL1_37	pGLDV_21 [28o1*G]	pGL0_89 [ORI_BC_14]	pGL0_3 [RSF1010 ORI]			RSF1010 ORI plus barcode 14	Standard	199044
pGL1_38	pGLDV_21 [28o1*G]	pGL0_90 [ORI_BC_15]	pGL0_4 [pIJ101 ORI]			pIJ101 ORI plus barcode 15	Standard	199045
pGL1_39	pGLDV_21 [28o1*G]	pGL0_91 [ORI_BC_16]	pGL0_7 [pSa ORI]			pSa ORI plus barcode 16	Standard	199046
pGL1_40	pGLDV_21 [28o1*G]	pGL0_92 [ORI_BC_17]	pGL0_11 [pWKS1 ORI]			pWKS1 ORI plus barcode 17	Standard	199047
pGL1_43	pGLDV_21 [28o1*G]	pGL0_95 [ORI_BC_20]	pGL0_22 [pSG5 ORI]			pSG5 ORI plus barcode 20	Standard	199050
pGL1_44	pGLDV_21 [28o1*G]	pGL0_121 [ORI_BC_21]	pGL0_24 [pBBR1-UP ORI]			pBBR1-UP ORI plus barcode 21	Standard	199051
pGL1_45	pGLDV_21 [28o1*G]	pGL0_122 [ORI_BC_22]	pGL0_110 [pNG2]			pNG2 ORI plus barcode 22	Standard	199052
pGL1_46	pGLDV_21 [28o1*G]	pGL0_123 [ORI_BC_23]	pGL0_113 [Dummy ORI]			Dummy ORI plus barcode 23	Standard	199053
pGL1_47	pGLDV_21 [28o1*G]	pGL0_124 [ORI_BC_24]	pGL0_114 [p15A]			p15A ORI plus barcode 24	Standard	199054
pGL1_48	pGLDV_21 [28o1*G]	pGL0_125 [ORI_BC_25]	pGL0_115 [pBC1 ORI]			pBC1 ORI plus barcode 25	Standard	199055
pGL1_49	pGLDV_8 [28o4G]	pGL0_112 [oriT]				oriT sequence for position 4 Even level assemblies	Standard	N/A
pGL1_50	pGLDV_7 [28o3G]	pGL0_96 [J23100]	pGL0_99 [bsRBS]	pGL0_64 [mScarlet]	pGL0_107 [TAmarelleT7]	Strong bacterial promoter with mScarlet	Standard	N/A
pGL1_75	pGLDV_49 [28o3CmS]	pGL0_151 [RS421]		pGL0_60 [sfGFP]	pGL0_107 [TAmarelleT7]	RS421 promoter library cloned in front of sfGFP reporter	Library	N/A
pGL1_89	pGLDV_48 [28o2CmS]	pGL0_156 [PcatP]		pGL0_157 [catP]	pGL0_158 [TcatP]	Bacterial CAM cassette in position 2, standard cassette promoter	Standard	N/A
pGL1_91	pGLDV_48 [28o2CmS]	pGL0_164 [Paad(9)]		pGL0_165 [aad(9)]	pGL0_166 [Taad(9)]	Bacterial SPEC cassette in position 2, standard cassette promoter	Standard	N/A
pGL1_104	pGLDV_48 [28o2CmS]	pGL0_57 [PtetL]		pGL0_58 [tetL]	pGL0_59 [TtetL]	Bacterial TET cassette in position 2, standard cassette promoter	Standard	N/A
pGL1_105	pGLDV_21 [28o1*G]	pGL0_86 [ORI_BC_11]	pGL0_152 [pBP1 ORI]			pBP1 ORI with bacrode 11	Standard	210689
pGL1_106	pGLDV_21 [28o1*G]	pGL0_126 [ORI_BC_26]	pGL0_153 [pCB102 ORI]			pCB102 ORI with barcode 26	Standard	210690
pGL1_107	pGLDV_21 [28o1*G]	pGL0_127 [ORI_BC_27]	pGL0_154 [pCD6 ORI]			pCD6 ORI with barcode 27	Standard	210691
pGL1_108	pGLDV_21 [28o1*G]	pGL0_128 [ORI_BC_28]	pGL0_155 [pIM13 ORI]			pIM13 with barcode 28	Standard	210692
pGL1_109	pGLDV_21 [28o1*G]	pGL0_129 [ORI_BC_29]	pGL0_168 [pMB1 ORI]			pMB1 with barcode 29	Standard	210693
pGL1_110	pGLDV_21 [28o1*G]	pGL0_130 [ORI_BC_30]	pGL0_169 [pTHT15 ORI]			pTHT15 with barcode 30	Standard	210694
pGL1_120	pGLDV_21 [28o1*G]					Manually pooled library of bacterial barcoded-ORIs: pGL1_1, 2, 3, 4, 9, 35-40, 43-48, 105-110.	Library	N/A

### Sheet: Level 2 Assemblies
Name	Destination Vector	Parts				Notes	Type	Addgene ID#
pGL2_136	pGLDV_20 [31e1G]	pGLDO_1 [α-sfYFP-β]	pGL1_12	pGL1_50	pGL1_49	Bacterial KAN resistance cassette, YFP dropout for ORI insertion, bacterial mScarlet, oriT for RK2 machinery	Standard	199083
pGL2_138	pGLDV_20 [31e1G]	pGLDO_1 [α-sfYFP-β]	pGL1_14	pGL1_50	pGL1_49	Bacterial GEN resistance cassette, YFP dropout for ORI insertion, bacterial mScarlet, oriT for RK2 machinery	Standard	199085
pGL2_145	pGLDV_20 [31e1G]	pGLDO_1 [α-sfYFP-β]	pGL1_21	pGL1_50	pGL1_49	Bacterial ERM resistance cassette, YFP dropout for ORI insertion, bacterial mScarlet, oriT for RK2 machinery	Standard	199092
pGL2_202	pGLDV_60 [31e1CmS]	pGL1_37	pGL1_14	pGL1_75	pGL1_49	GFP library with GEN and RSF1010	Library	N/A
pGL2_204	pGLDV_60 [31e1CmS]	pGL1_36	pGL1_14	pGL1_75	pGL1_49	GFP library with GEN and BBR1	Library	N/A
pGL2_211	pGLDV_20 [31e1G]	pGLDO_1 [α-sfYFP-β]	pGL1_104	pGL1_50	pGL1_49	Bacterial TET resistance cassette, YFP dropout for ORI insertion, bacterial mScarlet, oriT for RK2 machinery	Standard	210695
pGL2_212	pGLDV_19 [11e1G]	pGLDO_1 [α-sfYFP-β]	pGL1_89	pGL1_50	pGL1_49	Bacterial CAM resistance cassette, YFP dropout for ORI insertion, bacterial mScarlet, oriT for RK2 machinery	Standard	210696
pGL2_213	pGLDV_20 [31e1G]	pGLDO_1 [α-sfYFP-β]	pGL1_91	pGL1_50	pGL1_49	Bacterial SPEC resistance cassette, YFP dropout for ORI insertion, bacterial mScarlet, oriT for RK2 machinery	Standard	210697
pGL2_217	pGL2_136	pGL1_120	pGL1_12	pGL1_50	pGL1_49	Bacterial KAN resistance cassette, 23x prokaryotic ORI pool, bacterial mScarlet, oriT for RK2 machinery	Library	N/A
pGL2_218	pGL2_138	pGL1_120	pGL1_14	pGL1_50	pGL1_49	Bacterial GEN resistance cassette, 23x prokaryotic ORI pool, bacterial mScarlet, oriT for RK2 machinery	Library	N/A
pGL2_219	pGL2_145	pGL1_120	pGL1_21	pGL1_50	pGL1_49	Bacterial ERM resistance cassette, 23x prokaryotic ORI pool, bacterial mScarlet, oriT for RK2 machinery	Library	N/A
pGL2_220	pGL2_211	pGL1_120	pGL1_104	pGL1_50	pGL1_49	Bacterial TET resistance cassette, 23x prokaryotic ORI pool, bacterial mScarlet, oriT for RK2 machinery	Library	N/A
pGL2_221	pGL2_212	pGL1_120	pGL1_89	pGL1_50	pGL1_49	Bacterial CAM resistance cassette, 23x prokaryotic ORI pool, bacterial mScarlet, oriT for RK2 machinery	Library	N/A
pGL2_222	pGL2_213	pGL1_120	pGL1_91	pGL1_50	pGL1_49	Bacterial SPEC resistance cassette, 23x prokaryotic ORI pool, bacterial mScarlet, oriT for RK2 machinery	Library	N/A
