## Supplementary Table 9 for "Design and construction towards a pan-microbial toolkit"

### Sheet: Sheet1
Plasmid	Destination Vector	Parts				Notes	Addgene ID#
pGL2_161	pGL2_138	pGL1_1	pGL1_14	pGL1_50	pGL1_49	Bacterial GEN resistance cassette, pAL5000 ORI, bacterial mScarlet, oriT for RK2 machinery	199093
pGL2_162	pGL2_138	pGL1_2	pGL1_14	pGL1_50	pGL1_49	Bacterial GEN resistance cassette, pUB110 ORI, bacterial mScarlet, oriT for RK2 machinery	199094
pGL2_163	pGL2_138	pGL1_3	pGL1_14	pGL1_50	pGL1_49	Bacterial GEN resistance cassette, pAMβ1 ORI, bacterial mScarlet, oriT for RK2 machinery	199095
pGL2_164	pGL2_138	pGL1_4	pGL1_14	pGL1_50	pGL1_49	Bacterial GEN resistance cassette, pIP501 ORI, bacterial mScarlet, oriT for RK2 machinery	199096
pGL2_165	pGL2_138	pGL1_9	pGL1_14	pGL1_50	pGL1_49	Bacterial GEN resistance cassette, pSC101ts ORI, bacterial mScarlet, oriT for RK2 machinery	199097
pGL2_166	pGL2_138	pGL1_35	pGL1_14	pGL1_50	pGL1_49	Bacterial GEN resistance cassette, RK2 ORI, bacterial mScarlet, oriT for RK2 machinery	199098
pGL2_167	pGL2_138	pGL1_36	pGL1_14	pGL1_50	pGL1_49	Bacterial GEN resistance cassette, pBBR1 ORI, bacterial mScarlet, oriT for RK2 machinery	199099
pGL2_168	pGL2_138	pGL1_37	pGL1_14	pGL1_50	pGL1_49	Bacterial GEN resistance cassette, RSF1010 ORI, bacterial mScarlet, oriT for RK2 machinery	199100
pGL2_169	pGL2_138	pGL1_38	pGL1_14	pGL1_50	pGL1_49	Bacterial GEN resistance cassette, pIJ101 ORI, bacterial mScarlet, oriT for RK2 machinery	199101
pGL2_170	pGL2_138	pGL1_39	pGL1_14	pGL1_50	pGL1_49	Bacterial GEN resistance cassette, pSa ORI, bacterial mScarlet, oriT for RK2 machinery	199102
pGL2_171	pGL2_138	pGL1_40	pGL1_14	pGL1_50	pGL1_49	Bacterial GEN resistance cassette, pWKS1 ORI, bacterial mScarlet, oriT for RK2 machinery	199103
pGL2_172	pGL2_138	pGL1_43	pGL1_14	pGL1_50	pGL1_49	Bacterial GEN resistance cassette, pSG5 ORI, bacterial mScarlet, oriT for RK2 machinery	199104
pGL2_173	pGL2_138	pGL1_44	pGL1_14	pGL1_50	pGL1_49	Bacterial GEN resistance cassette, pBBR1-UP ORI, bacterial mScarlet, oriT for RK2 machinery	199105
pGL2_174	pGL2_138	pGL1_45	pGL1_14	pGL1_50	pGL1_49	Bacterial GEN resistance cassette, pNG2 ORI, bacterial mScarlet, oriT for RK2 machinery	199106
pGL2_175	pGL2_138	pGL1_46	pGL1_14	pGL1_50	pGL1_49	Bacterial GEN resistance cassette, Dummy ORI, bacterial mScarlet, oriT for RK2 machinery	199107
pGL2_176	pGL2_138	pGL1_47	pGL1_14	pGL1_50	pGL1_49	Bacterial GEN resistance cassette, p15A ORI, bacterial mScarlet, oriT for RK2 machinery	199108
pGL2_177	pGL2_138	pGL1_48	pGL1_14	pGL1_50	pGL1_49	Bacterial GEN resistance cassette, pBC1 ORI, bacterial mScarlet, oriT for RK2 machinery	199109
