## Supplementary Table 10 for "Design and construction towards a pan-microbial toolkit"

### Sheet: Non-model bacteria
CVM ID	Species	Strain ID	Phylum	Family	Gram-stain	Strain source	Growth temperature
CVM007	Shewanella oneidensis	ATCC 700550	Pseudomonadota	Shewanellaceae	Negative	https://www.atcc.org/products/700550	30°C
CVM010	Pseudomonas alcaliphila	ATCC BAA-571	Pseudomonadota	Pseudomonadaceae	Negative	https://www.atcc.org/products/baa-571	30°C
CVM024	Halomonas elongata	ATCC 33173	Pseudomonadota	Halomonadaceae	Negative	https://www.atcc.org/products/33173	30°C
CVM027	Halomonas neptunia	ATCC BAA-805	Pseudomonadota	Halomonadaceae	Negative	https://www.atcc.org/products/baa-805	30°C
CVM032	Halomonas alkaliphila	ATCC BAA-953	Pseudomonadota	Halomonadaceae	Negative	https://www.atcc.org/products/baa-953	37°C
CVM037	Shewanella putrefaciens	ATCC 8071	Pseudomonadota	Shewanellaceae	Negative	https://www.atcc.org/products/8071	30°C
CVM080	Escherichia coli	Zymo 10B	Pseudomonadota	Enterobacteriaceae	Negative	https://www.zymoresearch.com/collections/mix-go-competent-cells/products/mix-and-go-competent-cells-zymo-10b	37°C

### Sheet: E. coli cloning strains
Strain	Source	Genotype	Growth temperature
Escherichia coli Zymo 10B	Zymo Research, T3020	F- mcrA Δ(mrr-hsdRMS-mcrBC) Φ80lacZΔM15 ΔlacX74 recA1 endA1 araD139 Δ(ara leu) 7697 galU galK rpsL nupG λ-	37°C
Escherichia coli EC100D pir-116	Biosearch Technologies, EC100D pir-116	F- mcrA Δ(mrr-hsdRMS-mcrBC) φ80dlacZΔM15 ΔlacX74 recA1 endA1 araD139 Δ(ara, leu)7697 galU galK λ- rpsL (Str R) nupG pir-116(DHFR)	37°C
Escherichia coli ccdB	Invitrogen, A10460	F- mcrA Δ(mrr-hsdRMS-mcrBC) φ80lacZΔM15 ΔlacX74 recA1 araΔ139 Δ(ara-leu)7697 galU galK rpsL(StrR) endA1 nupG fhuA::IS2	37°C
Escherichia coli BW29427	B.L. Wanner	thrB1004 pro thi rpsL hsdS lacZΔM15 RP4-1360 Δ(araBAD)567 ΔdapA1341::[erm pir]	37°C
Escherichia coli 10-beta	NEB, C3020K	Δ(ara-leu) 7697 araD139 fhuA ΔlacX74 galK16 galE15 e14- ϕ80dlacZΔM15 recA1 relA1 endA1 nupG rpsL (StrR) rph spoT1 Δ(mrr-hsdRMS-mcrBC)	37°C
Escherichia coli DH10B M.XmnI	Addgene, 114269	F- mcrA Δ(mrr-hsdRMS-mcrBC) φ80lacZΔM15 ΔlacX74 recA1 endA1 araD139 Δ(ara-leu)7697 galU galK λ– rpsL(StrR) nupG arsB::M.XmnI-ble(ZeoR)	37°C
