## Supplementary Table 11 for "Design and construction towards a pan-microbial toolkit"

### Sheet: Sheet1
Name	Part Name	Use	5' overhang	3' overhang	Addgene ID#	Plasmid construction method
pGLEL_1 [βω]	βω	End-linker part for completing even level assemblies, occupies the second, third and fourth positions. Sequence derived from UNS2 (Torella et al. 2014)	GCA	GGT	199057	Twist Clonal Gene Synthesis
pGLEL_2 [γω]	γω	End-linker part for completing even level assemblies, occupies the third and fourth positions. Sequence derived from UNS3 (Torella et al. 2014)	TAC	GGT	199058	Twist Clonal Gene Synthesis
pGLEL_3 [εω]	εω	End-linker part for completing even level assemblies, occupies the fourth position. Sequence derived from UNS4 (Torella et al. 2014)	CAG	GGT	199059	Twist Clonal Gene Synthesis
pGLEL_4 [BF]	BF	End-linker part for completing odd level assemblies, occupies the second, third and fourth positions. Sequence derived from UNS5 (Torella et al. 2014)	TACT	CGCT	199029	Twist Clonal Gene Synthesis
pGLEL_5 [CF]	CF	End-linker part for completing odd level assemblies, occupies the third and fourth positions. Sequence derived from UNS6 (Torella et al. 2014)	AATG	CGCT	199030	Twist Clonal Gene Synthesis
pGLEL_6 [EF]	EF	End-linker part for completing odd level assemblies, occupies the fourth position. Sequence derived from UNS7 (Torella et al. 2014)	GCTT	CGCT	199031	Twist Clonal Gene Synthesis
pGLDO_1 [α-sfYFP-β]	α-sfYFP-β	Methylation-blockable dropout part for Even level assemblies. Introduces a constitutive sfYFP expression cassette (PglpT-sfYFP-T_ECK120029600) in Even1 position. Internal SapI sites are blocked in M.XmnI expression strain, relieved in all other E. coli strains.	ATG	GCA	199032	Twist Clonal Gene Synthesis
