## Supplementary Table 12 for "Design and construction towards a pan-microbial toolkit"

### Sheet: BsaI master mix
Component	Per rxn (µL)	Master mix (µL)
Molecular biology-grade water	0.5	6.5
NEBridge® Ligase Master Mix (NEB M1100S)	1.67	21.71
BsaI-HF v2 (NEB R3733L)	0.33	4.29
	# of rxns	12
	aliquot volume	2.5

### Sheet: SapI master mix
Component	Per rxn (µL)	Master mix (µL)
CutSmart Buffer 10x (NEB B6004S)	0.25	3.25
T4 DNA Ligase Buffer 10x (NEB B0202S)	0.25	3.25
T4 DNA Ligase 400 U/µL (NEB M0202L)	0.125	1.625
SapI 10 U/µL (NEB R0569S)	0.5	6.5
Molecular biology-grade water	1.375	17.875
	# of rxns	12
	aliquot volume	2.5
