## Supplementary Table 13 for "Design and construction towards a pan-microbial toolkit"

### Sheet: BsaI reaction program
Step	Temperature	Time	Cycles
Digest	37°C	1 min	x30
Ligate	16°C	1 min
Final digestion	60°C	5 min	1x
Storage	10°C	hold

### Sheet: SapI reaction program
Step	Temperature	Time	Cycles
Digest	37°C	3 min	x25
Ligate	16°C	4 min
Final digestion	50°C	5 min	1x
Heat-inactivation	80°C	10 min	1x
Storage	10°C	hold
