## Supplementary Table 14 for "Design and construction towards a pan-microbial toolkit"

### Sheet: Sheet1
Primer	Sequence	Application	Use
oCG0038	TCCCTACACGACGCTCTTCCGATCTGGGTCACGCGTAGGACG	ORI-marker library amp-seq	PCR 1 forward
oCG0039	GAGTTCAGACGTGTGCTCTTCCGATCTCCAGCTTCACACGGCGT		PCR 1 reverse
oCG0120	TCCCTACACGACGCTCTTCCGATCTATCCATTCTCAGGCTGTCTCGT	pGL0_151 promoter library amp-seq	PCR 1 forward
oCG0121	GAGTTCAGACGTGTGCTCTTCCGATCTGGCTCGGAGTTGTGGTAATCTATG		PCR 1 reverse
oCG0114	TCCCTACACGACGCTCTTCCGATCTTCTTCAAATTTTCAGGGCTGCCG	pGL2_202/204 promoter library amp-seq	PCR 1 forward
oCG0115	GAGTTCAGACGTGTGCTCTTCCGATCTGTGAACAGTTCTTCGCCTTTACGC		PCR 1 reverse
