## Supplementary Table 15 for "Design and construction towards a pan-microbial toolkit"

### Sheet: Sheet1
Name	Addgene collection	Addgene ID#	Plasmid Type
pGL0_1 [RK2 ORI]	POSSUM module	198918	Level 0 part plasmid
pGL0_2 [pBBR1 ORI]	POSSUM module	198919	Level 0 part plasmid
pGL0_3 [RSF1010 ORI]	POSSUM module	198920	Level 0 part plasmid
pGL0_4 [pIJ101 ORI]	POSSUM module	198921	Level 0 part plasmid
pGL0_5 [pAL5000 ORI]	POSSUM module	198922	Level 0 part plasmid
pGL0_7 [pSa ORI]	POSSUM module	198923	Level 0 part plasmid
pGL0_9 [pUB110 ORI]	POSSUM module	198924	Level 0 part plasmid
pGL0_11 [pWKS1 ORI]	POSSUM module	198925	Level 0 part plasmid
pGL0_12 [pAMβ1 ORI]	POSSUM module	198926	Level 0 part plasmid
pGL0_13 [pIP501 ORI]	POSSUM module	198927	Level 0 part plasmid
pGL0_15 [CEN6/ARSH4 ORI]	POSSUM module	198928	Level 0 part plasmid
pGL0_16 [2μ ΟRI]	POSSUM module	198929	Level 0 part plasmid
pGL0_17 [AMA1 short ORI]	POSSUM module	198930	Level 0 part plasmid
pGL0_18 [AMA1 long ORI]	POSSUM module	198931	Level 0 part plasmid
pGL0_19 [panARS ORI]	POSSUM module	198932	Level 0 part plasmid
pGL0_20 [panARS-opt ORI]	POSSUM module	198933	Level 0 part plasmid
pGL0_21 [UARS1 ORI]	POSSUM module	198934	Level 0 part plasmid
pGL0_22 [pSG5 ORI]	POSSUM module	198935	Level 0 part plasmid
pGL0_23 [pSC101ts ORI]	POSSUM module	198936	Level 0 part plasmid
pGL0_24 [pBBR1-UP ORI]	POSSUM module	198937	Level 0 part plasmid
pGL0_25 [P3 promoter]	POSSUM module	198938	Level 0 part plasmid
pGL0_26 [bla pBR322]	POSSUM module	198939	Level 0 part plasmid
pGL0_27 [Tfd gene VIII]	POSSUM module	198940	Level 0 part plasmid
pGL0_28 [Paph(3')-I EZ-Tn5]	POSSUM module	198941	Level 0 part plasmid
pGL0_29 [aph(3')-I EZ-Tn5]	POSSUM module	198942	Level 0 part plasmid
pGL0_30 [PaphA-3]	POSSUM module	198943	Level 0 part plasmid
pGL0_31 [aphA-3]	POSSUM module	198944	Level 0 part plasmid
pGL0_32 [Pcat]	POSSUM module	198945	Level 0 part plasmid
pGL0_33 [cat]	POSSUM module	198946	Level 0 part plasmid
pGL0_34 [PaadA]	POSSUM module	198947	Level 0 part plasmid
pGL0_35 [aadA]	POSSUM module	198948	Level 0 part plasmid
pGL0_36 [PtetA pSC101]	POSSUM module	198949	Level 0 part plasmid
pGL0_37 [tetA pSC101]	POSSUM module	198950	Level 0 part plasmid
pGL0_38 [Paac(3)-Ia]	POSSUM module	198951	Level 0 part plasmid
pGL0_39 [aac(3)-Ia]	POSSUM module	198952	Level 0 part plasmid
pGL0_40 [dfrA1]	POSSUM module	198953	Level 0 part plasmid
pGL0_41 [Paac3-IV]	POSSUM module	198954	Level 0 part plasmid
pGL0_42 [aac3-IV]	POSSUM module	198955	Level 0 part plasmid
pGL0_43 [tsr]	POSSUM module	198956	Level 0 part plasmid
pGL0_44 [hph]	POSSUM module	198957	Level 0 part plasmid
pGL0_45 [nat1]	POSSUM module	198958	Level 0 part plasmid
pGL0_46 [nptII]	POSSUM module	198959	Level 0 part plasmid
pGL0_47 [bar]	POSSUM module	198960	Level 0 part plasmid
pGL0_48 [ble]	POSSUM module	198961	Level 0 part plasmid
pGL0_49 [tk101]	POSSUM module	198962	Level 0 part plasmid
pGL0_50 [catE]	POSSUM module	198963	Level 0 part plasmid
pGL0_51 [PcatA]	POSSUM module	198964	Level 0 part plasmid
pGL0_52 [catA]	POSSUM module	198965	Level 0 part plasmid
pGL0_53 [TcatA]	POSSUM module	198966	Level 0 part plasmid
pGL0_54 [PermC]	POSSUM module	198967	Level 0 part plasmid
pGL0_55 [ermC]	POSSUM module	198968	Level 0 part plasmid
pGL0_56 [TermC]	POSSUM module	198969	Level 0 part plasmid
pGL0_57 [PtetL]	POSSUM module	198970	Level 0 part plasmid
pGL0_58 [tetL]	POSSUM module	198971	Level 0 part plasmid
pGL0_59 [TtetL]	POSSUM module	198972	Level 0 part plasmid
pGL0_60 [sfGFP]	POSSUM module	198973	Level 0 part plasmid
pGL0_62 [sfYFP]	POSSUM module	198974	Level 0 part plasmid
pGL0_64 [mScarlet-I]	POSSUM module	198975	Level 0 part plasmid
pGL0_65 [StayGold]	POSSUM module	198976	Level 0 part plasmid
pGL0_76 [ORI_BC_1]	POSSUM module	198977	Level 0 part plasmid
pGL0_77 [ORI_BC_2]	POSSUM module	198978	Level 0 part plasmid
pGL0_78 [ORI_BC_3]	POSSUM module	198979	Level 0 part plasmid
pGL0_79 [ORI_BC_4]	POSSUM module	198980	Level 0 part plasmid
pGL0_80 [ORI_BC_5]	POSSUM module	198981	Level 0 part plasmid
pGL0_81 [ORI_BC_6]	POSSUM module	198982	Level 0 part plasmid
pGL0_82 [ORI_BC_7]	POSSUM module	198983	Level 0 part plasmid
pGL0_83 [ORI_BC_8]	POSSUM module	198984	Level 0 part plasmid
pGL0_84 [ORI_BC_9]	POSSUM module	198985	Level 0 part plasmid
pGL0_85 [ORI_BC_10]	POSSUM module	198986	Level 0 part plasmid
pGL0_86 [ORI_BC_11]	POSSUM module	198987	Level 0 part plasmid
pGL0_87 [ORI_BC_12]	POSSUM module	198988	Level 0 part plasmid
pGL0_88 [ORI_BC_13]	POSSUM module	198989	Level 0 part plasmid
pGL0_89 [ORI_BC_14]	POSSUM module	198990	Level 0 part plasmid
pGL0_90 [ORI_BC_15]	POSSUM module	198991	Level 0 part plasmid
pGL0_91 [ORI_BC_16]	POSSUM module	198992	Level 0 part plasmid
pGL0_92 [ORI_BC_17]	POSSUM module	198993	Level 0 part plasmid
pGL0_93 [ORI_BC_18]	POSSUM module	198994	Level 0 part plasmid
pGL0_94 [ORI_BC_19]	POSSUM module	198995	Level 0 part plasmid
pGL0_95 [ORI_BC_20]	POSSUM module	198996	Level 0 part plasmid
pGL0_96 [J23100]	POSSUM module	198997	Level 0 part plasmid
pGL0_97 [J23108]	POSSUM module	198998	Level 0 part plasmid
pGL0_98 [J23114]	POSSUM module	198999	Level 0 part plasmid
pGL0_99 [bsRBS]	POSSUM module	199000	Level 0 part plasmid
pGL0_100 [Pbs]	POSSUM module	199001	Level 0 part plasmid
pGL0_101 [PnptII]	POSSUM module	199002	Level 0 part plasmid
pGL0_102 [pAgTEF1]	POSSUM module	199003	Level 0 part plasmid
pGL0_103 [tAgTEF1]	POSSUM module	199004	Level 0 part plasmid
pGL0_104 [pAnTrpC]	POSSUM module	199005	Level 0 part plasmid
pGL0_105 [tAnTrpC]	POSSUM module	199006	Level 0 part plasmid
pGL0_106 [TAmarelleT1]	POSSUM module	199007	Level 0 part plasmid
pGL0_107 [TAmarelleT7]	POSSUM module	199008	Level 0 part plasmid
pGL0_108 [TAmarelleT9]	POSSUM module	199009	Level 0 part plasmid
pGL0_109 [TAmarelleT12]	POSSUM module	199010	Level 0 part plasmid
pGL0_110 [pNG2 ORI]	POSSUM module	199011	Level 0 part plasmid
pGL0_112 [oriT]	POSSUM module	199012	Level 0 part plasmid
pGL0_113 [Dummy ORI]	POSSUM module	199013	Level 0 part plasmid
pGL0_114 [p15A ORI]	POSSUM module	199014	Level 0 part plasmid
pGL0_115 [pBC1 ORI]	POSSUM module	199015	Level 0 part plasmid
pGL0_121 [ORI_BC_21]	POSSUM module	199016	Level 0 part plasmid
pGL0_122 [ORI_BC_22]	POSSUM module	199017	Level 0 part plasmid
pGL0_123 [ORI_BC_23]	POSSUM module	199018	Level 0 part plasmid
pGL0_124 [ORI_BC_24]	POSSUM module	199019	Level 0 part plasmid
pGL0_125 [ORI_BC_25]	POSSUM module	199020	Level 0 part plasmid
pGL0_126 [ORI_BC_26]	POSSUM module	199021	Level 0 part plasmid
pGL0_127 [ORI_BC_27]	POSSUM module	199022	Level 0 part plasmid
pGL0_128 [ORI_BC_28]	POSSUM module	199023	Level 0 part plasmid
pGL0_129 [ORI_BC_29]	POSSUM module	199024	Level 0 part plasmid
pGL0_130 [ORI_BC_30]	POSSUM module	199025	Level 0 part plasmid
pGL0_142 [EilR-PjexD]	POSSUM module	199026	Level 0 part plasmid
pGL0_143 [EilR-PjexH1]	POSSUM module	199027	Level 0 part plasmid
pGL0_144 [EilR-PjexH2]	POSSUM module	199028	Level 0 part plasmid
pGL0_152 [pBP1 ORI]	POSSUM module Expansion Pack	210674	Level 0 part plasmid
pGL0_153 [pCB102 ORI]	POSSUM module Expansion Pack	210675	Level 0 part plasmid
pGL0_154 [pCD6 ORI]	POSSUM module Expansion Pack	210676	Level 0 part plasmid
pGL0_155 [pIM13 ORI]	POSSUM module Expansion Pack	210677	Level 0 part plasmid
pGL0_156 [PcatP]	POSSUM module Expansion Pack	210678	Level 0 part plasmid
pGL0_157 [catP]	POSSUM module Expansion Pack	210679	Level 0 part plasmid
pGL0_158 [TcatP]	POSSUM module Expansion Pack	210680	Level 0 part plasmid
pGL0_159 [PermB]	POSSUM module Expansion Pack	210681	Level 0 part plasmid
pGL0_160 [ermB]	POSSUM module Expansion Pack	210682	Level 0 part plasmid
pGL0_161 [TermB]	POSSUM module Expansion Pack	210683	Level 0 part plasmid
pGL0_164 [Paad(9)]	POSSUM module Expansion Pack	210684	Level 0 part plasmid
pGL0_165 [aad(9)]	POSSUM module Expansion Pack	210685	Level 0 part plasmid
pGL0_166 [Taad(9)]	POSSUM module Expansion Pack	210686	Level 0 part plasmid
pGL0_168 [pMB1 ORI]	POSSUM module Expansion Pack	210687	Level 0 part plasmid
pGL0_169 [pTHT15 ORI]	POSSUM module Expansion Pack	210688	Level 0 part plasmid
pGL1_1	POSSUM module	199033	Level 1 plasmid, barcoded ORI
pGL1_2	POSSUM module	199034	Level 1 plasmid, barcoded ORI
pGL1_3	POSSUM module	199035	Level 1 plasmid, barcoded ORI
pGL1_4	POSSUM module	199036	Level 1 plasmid, barcoded ORI
pGL1_5	POSSUM module	199037	Level 1 plasmid, barcoded ORI
pGL1_6	POSSUM module	199038	Level 1 plasmid, barcoded ORI
pGL1_7	POSSUM module	199039	Level 1 plasmid, barcoded ORI
pGL1_8	POSSUM module	199040	Level 1 plasmid, barcoded ORI
pGL1_9	POSSUM module	199041	Level 1 plasmid, barcoded ORI
pGL1_35	POSSUM module	199042	Level 1 plasmid, barcoded ORI
pGL1_36	POSSUM module	199043	Level 1 plasmid, barcoded ORI
pGL1_37	POSSUM module	199044	Level 1 plasmid, barcoded ORI
pGL1_38	POSSUM module	199045	Level 1 plasmid, barcoded ORI
pGL1_39	POSSUM module	199046	Level 1 plasmid, barcoded ORI
pGL1_40	POSSUM module	199047	Level 1 plasmid, barcoded ORI
pGL1_41	POSSUM module	199048	Level 1 plasmid, barcoded ORI
pGL1_42	POSSUM module	199049	Level 1 plasmid, barcoded ORI
pGL1_43	POSSUM module	199050	Level 1 plasmid, barcoded ORI
pGL1_44	POSSUM module	199051	Level 1 plasmid, barcoded ORI
pGL1_45	POSSUM module	199052	Level 1 plasmid, barcoded ORI
pGL1_46	POSSUM module	199053	Level 1 plasmid, barcoded ORI
pGL1_47	POSSUM module	199054	Level 1 plasmid, barcoded ORI
pGL1_48	POSSUM module	199055	Level 1 plasmid, barcoded ORI
pGL1_59	POSSUM module	199056	Level 1 plasmid, barcoded ORI
pGL1_105	POSSUM module Expansion Pack	210689	Level 1 plasmid, barcoded ORI
pGL1_106	POSSUM module Expansion Pack	210690	Level 1 plasmid, barcoded ORI
pGL1_107	POSSUM module Expansion Pack	210691	Level 1 plasmid, barcoded ORI
pGL1_108	POSSUM module Expansion Pack	210692	Level 1 plasmid, barcoded ORI
pGL1_109	POSSUM module Expansion Pack	210693	Level 1 plasmid, barcoded ORI
pGL1_110	POSSUM module Expansion Pack	210694	Level 1 plasmid, barcoded ORI
pGL2_135	POSSUM module	199082	Even ORI-marker screen destination vector
pGL2_136	POSSUM module	199083	Even ORI-marker screen destination vector
pGL2_137	POSSUM module	199084	Even ORI-marker screen destination vector
pGL2_138	POSSUM module	199085	Even ORI-marker screen destination vector
pGL2_141	POSSUM module	199088	Even ORI-marker screen destination vector
pGL2_142	POSSUM module	199089	Even ORI-marker screen destination vector
pGL2_144	POSSUM module	199091	Even ORI-marker screen destination vector
pGL2_145	POSSUM module	199092	Even ORI-marker screen destination vector
pGL2_161	POSSUM module	199093	Level 2 plasmid, barcoded ORI with gentamicin resistance cassette and mScarlet-I reporter
pGL2_162	POSSUM module	199094	Level 2 plasmid, barcoded ORI with gentamicin resistance cassette and mScarlet-I reporter
pGL2_163	POSSUM module	199095	Level 2 plasmid, barcoded ORI with gentamicin resistance cassette and mScarlet-I reporter
pGL2_164	POSSUM module	199096	Level 2 plasmid, barcoded ORI with gentamicin resistance cassette and mScarlet-I reporter
pGL2_165	POSSUM module	199097	Level 2 plasmid, barcoded ORI with gentamicin resistance cassette and mScarlet-I reporter
pGL2_166	POSSUM module	199098	Level 2 plasmid, barcoded ORI with gentamicin resistance cassette and mScarlet-I reporter
pGL2_167	POSSUM module	199099	Level 2 plasmid, barcoded ORI with gentamicin resistance cassette and mScarlet-I reporter
pGL2_168	POSSUM module	199100	Level 2 plasmid, barcoded ORI with gentamicin resistance cassette and mScarlet-I reporter
pGL2_169	POSSUM module	199101	Level 2 plasmid, barcoded ORI with gentamicin resistance cassette and mScarlet-I reporter
pGL2_170	POSSUM module	199102	Level 2 plasmid, barcoded ORI with gentamicin resistance cassette and mScarlet-I reporter
pGL2_171	POSSUM module	199103	Level 2 plasmid, barcoded ORI with gentamicin resistance cassette and mScarlet-I reporter
pGL2_172	POSSUM module	199104	Level 2 plasmid, barcoded ORI with gentamicin resistance cassette and mScarlet-I reporter
pGL2_173	POSSUM module	199105	Level 2 plasmid, barcoded ORI with gentamicin resistance cassette and mScarlet-I reporter
pGL2_174	POSSUM module	199106	Level 2 plasmid, barcoded ORI with gentamicin resistance cassette and mScarlet-I reporter
pGL2_175	POSSUM module	199107	Level 2 plasmid, barcoded ORI with gentamicin resistance cassette and mScarlet-I reporter
pGL2_176	POSSUM module	199108	Level 2 plasmid, barcoded ORI with gentamicin resistance cassette and mScarlet-I reporter
pGL2_177	POSSUM module	199109	Level 2 plasmid, barcoded ORI with gentamicin resistance cassette and mScarlet-I reporter
pGL2_211	POSSUM module Expansion Pack	210695	Even ORI-marker screen destination vector
pGL2_212	POSSUM module Expansion Pack	210696	Even ORI-marker screen destination vector
pGL2_213	POSSUM module Expansion Pack	210697	Even ORI-marker screen destination vector
pGLEL_1 [βω]	POSSUM module	199057	Even assembly end-linker
pGLEL_2 [γω]	POSSUM module	199058	Even assembly end-linker
pGLEL_3 [εω]	POSSUM module	199059	Even assembly end-linker
pGLEL_4 [BF]	POSSUM module	199029	Odd assembly end-linker
pGLEL_5 [CF]	POSSUM module	199030	Odd assembly end-linker
pGLEL_6 [EF]	POSSUM module	199031	Odd assembly end-linker
pGLDO_1 [α-sfYFP-β]	POSSUM module	199032	Level 1 plasmid, methylated YFP dropout
pGLDV_17 [380G]	POSSUM module	199060	Level 0 storage vector
pGLDV_1 [18o1G]	POSSUM module	199061	Odd assembly vector
pGLDV_2 [18o2G]	POSSUM module	199062	Odd assembly vector
pGLDV_3 [18o3G]	POSSUM module	199063	Odd assembly vector
pGLDV_4 [18o4G]	POSSUM module	199064	Odd assembly vector
pGLDV_5 [28o1G]	POSSUM module	199065	Odd assembly vector
pGLDV_6 [28o2G]	POSSUM module	199066	Odd assembly vector
pGLDV_7 [28o3G]	POSSUM module	199067	Odd assembly vector
pGLDV_8 [28o4G]	POSSUM module	199068	Odd assembly vector
pGLDV_21 [28o1*G]	POSSUM module	199069	Odd assembly vector
pGLDV_41 [11o1G]	POSSUM module	199070	Odd assembly vector
pGLDV_42 [21o1G]	POSSUM module	199071	Odd assembly vector
pGLDV_9 [18e1G]	POSSUM module	199072	Even assembly vector
pGLDV_10 [18e2G]	POSSUM module	199073	Even assembly vector
pGLDV_11 [18e3G]	POSSUM module	199074	Even assembly vector
pGLDV_12 [18e4G]	POSSUM module	199075	Even assembly vector
pGLDV_13 [38e1G]	POSSUM module	199076	Even assembly vector
pGLDV_14 [38e2G]	POSSUM module	199077	Even assembly vector
pGLDV_15 [38e3G]	POSSUM module	199078	Even assembly vector
pGLDV_16 [38e4G]	POSSUM module	199079	Even assembly vector
pGLDV_19 [11e1G]	POSSUM module	199080	Even assembly vector
pGLDV_20 [31e1G]	POSSUM module	199081	Even assembly vector
